# Genome-Wide Identification and Expression Pattern of the *N*-acetylserotonin deacetylase (ASDAC) Gene Family in Orchidaceae

**DOI:** 10.1101/2024.05.09.592847

**Authors:** Enda Sun, Erqiang Zhao, Qianqian Li, wenxiu lu, JiaQI Jin, Yingjia Li, Chen Yang, Tingying Chen, Zongmin Mou, Dake Zhao

## Abstract

Orchids are a kind of horticultural plant with highly ornamental and medical value. *N*-acetylserotonin deacetylase (ASDAC) is the only reverse enzyme of the melatonin biosynthesis pathway, and plays an important role in regulating the balance of melatonin. Melatonin as a multifunctional molecule, is typically involved in plant growth and development regulation, as well as abiotic stress tolerance. Here, we aimed at identifying *ASDAC* genes from the orchid genome to provide valuable information for further study of the role of melatonin in orchids.

In this study, a total of 7 *ASDAC* genes were identified from the 7 orchid genome with one member in each species. The 7 orchid *ASDACs* have an HDAC functional domain, and cluster together with functionally confirmed *OsHDAC10* and *AtHDAC14*, it shows that these members may have function of *N*-acetylserotonin deacetylase. Furthermore, based on the phylogenetic, motif, and gene structure analysis, the same cluster’s orchid *ASDAC* or *ASDAC*-like genes generally contained similar introns and motifs, suggesting the distribution pattern of exons/introns and motifs were strongly related to phylogeny on an evolutionary basis. Interestingly, homologous genes of *OsHDAC10* and *AtHDAC14* in *Gastrodia elata* have low homology and not cluster together with rice and *A.thaliana ASDACs*, showing that *ASDAC* gene family may lost in the holomycoheterotrophic orchids. The Ka/Ks ratios of *ASDAC* gene pairs from lower plant to higher plant were less than one, suggested that *ASDAC* genes have undergone purifying selection during the evolution process. *Cis*-acting element analysis results showed that the promoter regions of orchid *ASDAC* genes contained plant growth and development, phytohormone, and stress-responsive elements. Moreover, most orchid *ASDACs* were expressed in the roots, stems, leaves, flowers, and seeds. Combined *cis*-acting element and tissue expression analysis, indicating orchid *ASDAC* genes are involved in melatonin regulation of growth and development, as well as melatonin responding to various stresses in orchids. These findings of orchid *ASDAC* genes may provide valuable information for further study of the role of melatonin in orchids.
