## Supplementary material for "Genome-Wide Identification and Expression Pattern of the *N*-acetylserotonin deacetylase (ASDAC) Gene Family in Orchidaceae": Table S1.xlsx

### Sheet: Sheet1
Table S1. The CDS and protein sequences of orchid ASDAC genes
CDS sequences
>Ash000351
ATGGTTTTATGCATGAGACAAAGATGTATGAAGATAAAGAGTATCTGCAAAGCGAATTTTGAAGAAAATGTCACAAATAAAGGGAAACGATTTGATCGAACTTTAAATTTAAGTATGAGATGCTCTAGAAAGGATGATTGGACTACCATTACGTCTTCCAATGTTCATGAAATAGATAAAAAAACTAACTGCATACCACTTCATGATGCACGTGTCCTCTATGCTGTGGCTCCTGCGATGGGTCATAACAAGGAGTCTCACCCCGAATCCAATTTGAGGGTTCCTGCAATTGTTTCTGCTCTTGAGAGGTTGGAGCTCACACCCAAGTATCGTGGATCAGAAGTGTTTGAAGTTCAGTTTTTGCCTTGTTCAGTGGATGATGTTGCACTGGTGCATGCA…
>Ash010680
ATGGATCCTTCTCCATCCCTTTCCCCCGAGCTCTTGCACATCTTCTGGCATGAGGGCATGCTCAGCCATGATCCTGGCACTGGCGTCTTCGACACAGGCCATGATCCGGTATTCCTCGAGGTGCTGGAGAAGCATCCCGAAAACGCGGATCGAGTTAGAAACATGGTCTCCATCCTCCGCAAGGGTCCGATCTCTCGTTTCATCTCTTGGCACACTGGAAGGCCTGCCCAGATATCCGAGCTCCACTCCTTCCACAGCCGCGAATACATTAATTATCTTGTTCAGGCTGATAAGGACGGTGGAAAAGAACTCTGTTGTGGAACTTTTCTGAACCCTGGTTCATGGGGTGCTTGTCTTCTTGCTGCTGGAAGCACCTTATCAGCAATGAAATATGTGCTC…
>Ash015221
ATGGATCCGACTCGCGAGGATCTGCGAAGCCCGCTCGTTGGCCTGGTGTACGACGAAAGAATGTGCCGGCACGCCACGCCGGACGGGGAGAGCCACCCGGAGAACGCCGAGCGGATCAGGGCCATTTGGAAGAAACTAGACGCGGAGGGTATTCCCCAGAGATGTATAATGCTGCATGCTAAGGAAGCTGAGGATACAGTTATATCAAATGTTCATACTATGAAATATATAAAGTTGATAAGAAATATCAGTTCCAAGGGGTTTGATTCTCGACGTCCTAGGGTTGCTTCGAAATTCAATTCTATTTATTTAAACAGGGGTTCAACCGAGGCAGCGTATCTTGCTGCAGGATCTGTTATTGAGGCCACTGAGAAGGTTGCAAAAGGGGATCTAAATTCT…
>Ash002246
ATGGCTATGCCTTCCGAGCCTCTTTGTATGACTGGTCAAAAAGATGGCAGCTTTGCTGGAAACCATAAAATGTGTCACGAGATAAATCATGACTGCCAAAACTGCTTTTCTTCTTCACAGGACAAGAATATAAATTCATCTCTTGAAGAAGTGAGCTCCTTGTGTTATGCCCAAAATGTTATGGAGGAAGGCGCTATTGGTGGTTGCAATTTCGTGAACATTGAAGCTGATTTTGTACCTGAAAGTAAAAAAGCTATCTTCATGCAAAATTTGAAGAATGATGGGAATGCTGATGATGGTTCTAATGCTGGGGAGTTTGAAGTATATCAAAGGCAGCAGAGAGGGAACTTAGTCAATGACTTGTATAACCAGGAACATTTTGATGATGACTATGATGAG…
>Peq001683
ATGTGGGGAGGTGATAGGGTGGAGTGTAGTAGCAGTTTAGGGAAAGGGAGGGATGGCAGGGACATAGGTAGCAACAGGTTTGGGTGTTATGACAGAGAACAGTGGCCTGGATCTGGGTTCATAGGAGAGGGGAAGGCATTTTACAAGAGGAAGGGAGAGCACTTAATTTCATGCATCGTGCCAAGTTATATAAAGACCAAGAATATTTGTAAACTGAATTTTGAAGAAAAGGTAACTGCCATGAGGAGAAGTTTTGGCCAATGTTGGAGGCTTAATTTGAGATGCTCTGCAAATGGTGATGGGGCTTCCGTTTTGGCTTCAAATGTTCATGTAAGGGAGCAACAGAGTTGCTCAAATATTCCGCTGCATGATGCACGTATTCTGTATTCTGTAGCGCCT…
>Peq002924
ATGGATTCTGCTCCGGAGGATCGCCGGAGCCCCCGCGTCGGTTTGGCGTACGACGAGAGAATGTGCCTGCACGCCACACCGGACGGGGAGAGCCATCCGGAAAACCCTGAGCGAATTAGGGCCATATGGAGGAAGCTGGAGGCGGAAGGCATTCCCGATAGGTGCGTATTGCTTAAAACCAAGGAAGCTGAGGATTCAATTATAGCATCTGTGCATACGAAGAATCACATAAAGCTGATAAGAAATATCAGCTCTAAGGCATTTGAATTTCGACGTCTTAAGATAGCCTCAAAGTTGAATTCTATTTATTTTAACGAGGGGTCATCTGAGGCAGCCTTCCTTGCTGCGGGGACTGTTATTGAGGTTGCAGAGAATGTTGCCAAAGGGGATCTGGATTCT…
>Peq001349
ATGTATGCTCCTCCATCTACCATTCCTCGCCAGCTCTTACACGTTTTCTGGCACGACGGCATGCTTAGCCATGACGCCGGCATTGGAGTCTTCGACACAGGCCACGATCCTGGTTTCCTCGAAGTGTTGGAGAAACACCCGGAGAACGCCAGCCGAGTGAAGAACATGGTCTCCATCCTCCGCAAGGGTCCAATCTCTCAATACATCTCCTGGCATACCGGAAGACCTGCTCGGATTTCTGAGCTTCTCTCTTTCCACACCTCTGAATACATAGGTGAACTAGTCCAGGCTGACAAGGAAGGGGGAAAAGATCTTTGTGCTGGTACTTTTCTGAATCGTGGTTCATGGGATGCTTGTCTTCTTGCTGCTGGGAGCACTTTAGAAGCAATGAAATATGTG…
>Peq019669
ATGAAGTCTCATCCACACCCAGAGAGACCCGATCGTCTTAAAGCCATTGCCGCTAATCTTGCTGCTGCTGGAATATTTCCTGGAAAATGCATACTAATACCTGCGAGAGAAATCAATCCAGAAGAGCTCCATAAGGTGAATTCCGATCATATTGAAGCTGTCCAACAATCGAGTTCCTTGCTCTCAAGCTACTTCACTCCAGATACGTATGCCAACCAACACTCAGCCCTGGCTGCTAGAATCGCTGCTGGACTCTGCGCAGACCTTGCAATCCTAATTTTGTCTGGGAAGACTAACAATGGATTTGCCTTGGTTAGACCTCCTGGGCATCATGCAGGTATAAGACAAGCAATGGGTTTTTGCCTTCACAATAATGCTGCTGTTGCTGCATTAGCAGCT…
>Dca022379
ATGGTGGTACAAGTGCAGGAGGAACTTCATCTTGGGAGGAGTGACCAAAGCCATGACATTGTCGGGGGAGAGCGGCACATTGAATCGAAGAGAAACTCGAAGCATCGAGCAAGAGGGAAAGGGGGCAATGAGGAAGAACAAGGGCATGCGCGGACAAGGCTATTGGCAGAGTATTGTAAGAACTTTCAGTTATCTGCTTGGCATCTAATGGTGTCAGCTTCTATAAACAGCCCAAACCCACCAATAGGATTTGCCTTAATCAGGCCACCAGGTCATCATGCAATTCCAAATGGTCCCATGGGTTTCTGTGTATTTGGCAACATAGCTGTTGCTGCTCGCTATGCTCAACATGTGCATGGATTAAGTCGGGTTCTAATTATTGATTTTGATGTTCATCAT…
>Dca008247
ATGAATTCGTCGCCTGAGGATCGCCGGAGTGCTCGGGTGGGATTAGCTTACGACGAGAGAATGTGTCTGCACGCCACACCCGATGGGGAGAGCCATCCGGAAAACCCCGAGCGGATTAGGGCCATATGGAGGAAGCTGGAGGCGGAAGGCATTCCTGACAGGTGCATATTGCTTAAAATCAAGGAAGCTGAGGATGCAATTATAGCATCTGTGCATACGAGGAATCACATAAAGCTGATAAGAAATATTAGCTCTAAGAAGTTCGATTCTCGACGTCTGATGATTGCTTCGAAGTTGAATTCTATTTATTTTAACGAGGGTTCTTCTAAGGCAGCCTATCTTGCTGCAGGAACCGTTATTGAGGCTACAGAGAATGTTGCGAATGGGAATCTGGATTCT…
>Dca016478
ATGGATCCTTCTTCATCTGCTTTTTCTCGCGAACTATTGCACGTTTTCTGGCACGAGGGCATGCTTAGCCACGACGCCGGCACCGGAATCTTTGACACAGGCCAGGATCCTGGCTTCCTGGAGGTGTTGGAGAAGCATCCAGAGAACGCAGATCGAGTGAAAAACATGGTCTCCATCCTCCGCAAGGGTCCAATCTCTCCATACATCTCCTGGCATTCCGGAAGACCTGCCCAGATTTCCGAGCTCCTCTCCTTCCACACATCCGAATACATAGGTGAACTTATCCAGGCTGATAAGGAAGGTGCTAAAGAACTATGTTCGGGTACTTTTCTAAATCGTGGTTCATGGGGTGCTTGTCTTCTTGCTGCTGGAACCACTTTAGAAGCTATGAAGTATGTG…
>Dca023703
ATGGGTGCCACCTTGCTTTATGAAAATAAAATTTTGGAGGAAAAAGTTTCAGATGATGTAGCTACAACACGCGGTTCCTTGACTATTAAAGTAGCTGCGATGAGCAATGATGCTGATAATGGTTGCTTGGGTGTTTCCGGTGCTGTACAATTTGAACATAATGGCGAGCAGAGAGGCAATACATTGTGTGATCTCCATCATCAGGAAAATTATGGTGATGATGAGTACGATGAGGAGGATGACAGTGATTGGGAACCTGTTAATCATTTAGTCTTCAAGAAGTGGTTCTGCAGTAACTGTACAATGCCAAATTTTGATGATGTTTATCACTGTGATGTTTGTGGAGAACAAAAGGAGTCTGAGATCTTCAGTCATGAGCTTTTTAAGCACTCTTTCGGT…
>PAXXG039480
ATGGAGCTCCGGTCGTTTCCTTCTCCAACACTCTCAGAGCACTTAATTTC AGGCATCGTGCCAAGTTATATAAAGACCAAGAATATTTGTAAACCGAATT TTGAAGAAAAGGTAACTGCCATGAGGAGAAGTTTTGGCCAATGTTGGAGG CTTAATTTGAGATGCTCTGCAAATGGTGATGGGGATTCCGTTTTGGCTTC AAATGTTCATGTAAGGGAGCAACAGAGTTGCTCAAATATTCCGCTGCATG ATGCACGTATTCTGTATTCTGTAGCGCCTGCGATGGGCCATAATAAGGAA TATCACCCTGAATCTAATTTAAGGGTTCCTGCAATAGTTAATGCTCTTGA GGAGTTTGAGCTCACATCCAAGTATCGTGGTTTAGAAGTTTT…
>PAXXG172060
ATGGATTCTGCTCCGGAGGATCGCCGGAGCCCCCGCGTCGGTTTGGCGTA CGACGAGAGAATGTGCCTGCACACCACACCGGACGGGGAGCGCCATCCGG AAAACCCCGAGCGAATTAGGGCCATATGGAGGAAGCTGGAGGCGGAAGGC GTTCCCGAAAGGTGCGTATTGCTTAAAACCAAGGAAGCTGAGGATTCAAT TATAGCATCTGTGCATACGAAGAATCACATAAAGCTGATAAGAAATATCA GCTCTAAGGCATTTGAATTTCGACGTCTTAAGATCGCCTCAAAGTTGAAT TCTATTTATTTTAACGAGGGGTCATCTGAGGCAGCCTTCCTTGCTGCGGG GACTGTTATTGAGGTTGCAGAGAATGTTGCCAAAGGGGATCT…
>PAXXG036310
ATGGATGCTCCTCCATCTACCATTCCTCGCCAGCTCTTACACGTTTTCTG GCACGACGGCATGCTTAGCCATGACGCCGGCATTGGAGTCTTCGACACAG GCCACGATCCTGGTTTCCTCGAAGTGTTGGAGAAACACCCGGAGAACGCC AACCGAGTGAAGAACATGGTCTCCATCCTCCGCAAGGGTCCAATCTCTCC ATACATCTCCTGGCATACCGGAAGACCTGCTCGGATTTCTGAGCTTCTGT CTTTCCACACCTCCGAATACGTAGGTGAACTAGTCCAGGCTGACAAGGAA GGGGGAAAAGAACTTTGTGCTGGTACTTTTCTGAATCGTGGTTCATGGGA TGCTTGCCTTCTTGCTGCTGGGAGCACTTTAGAAGCAATGAA…
>PAXXG047590
ATGACAGTGGTTAACAACGGCGCTGATAATGGTTGCTTGGGTGTTTCTGC TGCTCAAAGTTTTGAAAAACATAACAGGGAGCAGAATGGAAATGCATTCT GTGATCTCCATTACCTCGAAAATTATGGTGATGATGAGTATGATGAGGAA GATGACAGTGATTGGGAACCTATTAATCATTTAGTCATCAAAAAGTGGTT CTGCGGTAACTGTACAATGCCAAATTTTGATGATGTTTGTCATTGTGATT TTTGTGGAGAACACAAGGAGTCTGTGATATTTGATCATGAGCTATCTGAG TACACTTTTGGTGATGGAAATTGGAATTCCATCAATGCTGAATCGCTTCA GAGATTTCATGGTTCATCTTACAAATCATGTGTAGCCATGGG…
>CETC012070
ATGGAGCTCCGGGCGTTTCCTTCTCCAGCACTCTTAGTTGCAGAGCACTT GATCTCATGCATTCTGCCAAGATACTTGAAGATCAAGAATATTTGTAAAC TAAATTTAGAAGAAAGGGCAAATGTTAGGAGATGTTTTGGCCAACTTTTG AGGTTTAATTTGAGATGCTCTGCAAATGGTGATGAGTTTACTGTTTCAAA TGCCTCTAATATTTCACTACAAGATGCACGTATTCTGTATTCTGTAGCGC CTGCCATGGGCCATAATAAGGAAAATCATCCTGAATGTAATTTAAGGGTT CCTGCAATTGTTAATGCTCTTGAGGGGTTTGAGCTCACATCCAAGTATCG TGGTTCAGAAGTGTTTGAAATACAAAATTTCAAGCCTGCTTC…
>CETC014389
ATGGATTCGTCTCCGCAGTATGGCCGAAGCGCCCGCGTCGGCTTGGCTTA CGACGAGAGAATGTGCCTGCACGCCACACCCGATGGGGAGAGCCATCCGG AAAACCCCGAGCGGATTAGGGCCATATGGAGGAAGCTGGAGGCGGAAGGC ATTCTCGAGAGGTGCATATTGCTTAAAATCAAGGAAGCTGAGGATGCAAT TATAGCATCTGTGCATACGAGGAATCACATAAATCTGATAAGAAATATCA GCACCAAGGAATTCGATTTTCGACGTGTTAGGATTGCTTCAAAGTTTAAT TCTATTTATTTTAATGAGGGTTCATCTGAGGCAGCCTACCTTGCTGCTGG AGCTGTTATTGAGGCTACAGAGAATGTTGCGAAAGGGAATCT…
>CETC021136
ATGGATACTCATCCAAGTGCTATTCCTAGCCAGCTCTTAAACGTTTTCTG GCACGATGGTATGCTTAGCCATGACGCCGGCAGTGGAATCTTCGACACAG GCCACGATCCTGGCTTCCTCGAAGTGTTGGATAAGCACCCGGAGAACGCG GATCGAGTGAAGAATATGGTCTCCATCCTCCGTAAGGGTCCAATATCTCC ATACATCTCCTGGCATACCGGAAGACCCGCTCAGATATCCGAGCTTCTCT CCTTCCACAACTCCGAATACATAGTGGAACTAGTCGAGGCTGATAAGAAA GGGGGGAAAGAACTCTGTTGTGGTACTTTTCTAAATCGTGGTTCATGGGA TGCTTGTCTTCTTGCTGCTGGAAGCACTTTACAAGCAATGAA…
>CETC014387
ATGGAGGAAGCTGGAGGCGGAAGGCATTCTCGAGAGGAAGCTGAGAATGC AATTATAGCATCTGTGCATACGAGGAATCGCATAAAGCTGATAAGAAATA TCAGGACCAAGGAATTCGATTTTCGACGTGTTAGGATTGCTTCAAAGTTT AATTCTATTTATTTTAATGAGGGTTCATCTGAGGCAGCCTACCTTGCTGC TGGAGCTGTTATTGAGGCTACAGAGAATGTTGCGAAAGGGAATCTGGATT CTGCCATTGCCATTGTTAGGCCTCCTGGTCATCACGCAGAAGCTAATGAA GCAATGGGTTTTTGCCTCTTTAACAATGTGGCAATTGCAGCATCTTATCT CTTGAATACAAGAGTTGAATTAGGTATCAGAAGGATATTGAT…
>CETC008385
ATGGGCGCCACCTTGTTTTTTGAAAAAAATTGTTTAGAGGAACAAGTTTC AAATGATTTAAATGTGCCATGCAGCTCCTTCACCATTGAGGCAGATGCAA TTAACAGTGGTGCTGATAATGGTTGCTTGGGTGTTTCTGGTGCTGTACAA TTAGAAGTACATAGCAGGGAGCATAAAGAAAATACATTCCATGATATGCA TCACCATGAAAATTATGGTGATGATGACTATGATGAGGAGGATGATAGTG ATTGGGAACCTATTAATCATCTAGTCATCAAGAAGTGGTTCTGCAGTAAC TGTACAATGCCAAATTTTGATGATGTTTGTCACTGCGATGTTTGTGGGGA ACAAAAGGAGTCTGAGGTATTTAGTCATGAGCTTTTTAAGCA…
>GETC024874
ATGGTTCCATCTCAGGAGGTTCGTCGTAGCCCACGGGTAGGTTTGGCCTA CGACGAGAGAATGTGCCTTCACGCCACACCCGATGGGGAGAGTCATCCGG AAAACCCCGAGCGAATTAGGGCCATATGGAGGAAGCTGGAGGCTGAAGGC ATTCCCGATAGGTGTATATTACTTAAAATCAAGGAAGCTGAGGATGCCTT TATTTCATCTGTGCATACTAGCAAATACATGAAGTTTATTAGAAATATTA GCTCCAAGGAGTTCAATTCTCGACGCCTCAAGATTGCATCAATGTTGGAT TCTATTTATTTTAACAAGGGTTCATCTGAGGCAGCCTACCTTGCTGCGGG ATCTGTGATCGAGGCTGTTGAGAAAGTTGCGACGGGGGAGCT…
>GETC008088
ATGGGCGCAACTTTGTGGTGCAAAAAAAATTGTATGGAGGAAAAAGTTGT CCATTGCAGTTCCCTTACCATTGAAGCAAATGCAAGGAGCAATGGTGCTG CTGGTTGTTATTTGGGTGTTTCTAGTGCTGCACAATTTGCAATATATAAC AGGGAGCAAAAGGGAAATACATTTGATGATATCCATCACCTGGAAAATAA TGATGATGATGATGACTATGATGAGGATGATGATAGTGATTGGGAACCTA TTAATCATCTAGTCCGAAAGAAATGGTTTTGCAGCAACTGTACTATGCCA AATTTAGATGATGCTTATCACTGTGATGTTTGTGGAGAACATAAGGAGTC CGAGGTCTTTGATCATGAGCTTTTCAAGCGTTCTTTTGGTGA…
>KAH0460612.1
ATGTCCACAAGTCGCCTCCAAGAAGGCACCATGGCTTCTTCCTGCAGGTCCACTTCCAGCTCCCTCCTTC CAGGCTGCCGTAGCCATTACCAGCTTTTCCAGTTCCACTGCCGCCGGCTCCTTCCTCTACAGCCACTGGG TTCCTCTTTCACAACAACCGAACACTTCCTTGTTGCTGCCCACAACATCCAGCTTCCAAGAACTGTCCAC CCAGCAAGAAACCAACGAATCTTTCCTCCCTTCCTCCTTCAAACTGCTCATCATTCCCTTCCAACCACAG CCTGCCAGCTTCTAACCTTTCTCCACCTTCTTCCATATCGTGGTTTAGAAGTGTTCGAAATGCAAAATTT CCCGCCTGCTTCTGTGGATGATATTGCCCGTGTGCATGCAAGGG…
>KAH0464492.1
ATGAATTCGTCGCCTGAGGATCGCCGGAGCGTTCGTGTCGGATTAGCTTACGACGAGAGAATGTGTCTGC ACGCCACACCCGATGGGGAGAGCCATCCGGAAAACCCCGAGCGGATTAGGGCCATATGGAGGAAGCTGGA GGCGGAAGGCATTCCTGACAGGTGCATATTGCTTAAAATCAAGGAAGCTGAGGATGCAATTATAGCATCT GTGCATACGAGGAATCACATAAAGCTGATAAGGAATATCAGCTCTAAGGAGTTCGATTCACGACGTCTGA GGATTGCTTCGAAGTTGAATTCTATTTATTTTAACGAGGGTTCATCTAAGGCAGCCTATCTTGCTGCAGG AACTGTTATTGAGGCTACAGAGAATGTTGCGAATGGGAATCTGG…
>KAH0470649.1
ATGGATCCTGCTTCAGCTGCTTTTTCTCGTGAACTATTGCACGTTTTCTGGCACGAGGGCATGCTTAGCC ATGACGCCGGCACCGGAATCTTTGACACTGGCCAGGATCCTGGCTTCCTGGAGGTGTTGGAGAAGCACCC GGAGAACGCGGATCGAGTGAAGAACATGGTCTCCATCCTCCGCAAGGGTCCAATCTCTCCATACATCTCC TGGCATTCCGGAAGACCTGCCCAGATTTCCGAGCTCCTCTCCTTCCACACATCCGAATACATAGGTGAAC TTATCCAGGCTGATAAGGAAGGGGGTAAAGAACTATGTTCTGGTACTTTTCTGAATCGTGGTTCATGGGG TGCTTGTCTTCTTGCTGCTGGAACCACTTTACAAGCTATGAAGT…
>KAH0469025.1
ATGGGTGCCACCTTGCTTTATGAAAATAAAATTTTGGGGGAAAAAGTTTCAGATGATGTAGCTGCAACAC GCGGCTCCTTGACTATTAAAGTAGCTGCGATGAGCAATGATGCTGATAATGGTTGCTTGGGTGTTTCCGG TGCTGTACAATTTGAACATAATGGCGAGCAGAGAGGCAATACATTCTGTGATCTCCATCATCAGGAAAAT TATGGTGATGATGAGTATGATGAGGAGGATGACAGTGATTGGGAACCTATTAATCATTTAGTCATCAAGA AGTGGTTCTGCAGTAACTGTACAATGCCAAATTTTGATGATGTTAATCACTGTGATGTTTGTGGAGAACA CAAGGAGTCTGAGATCTTCAGTCATGAGCTTTTTAAGTACTCTT…
>KAI0507892.1
ATGGAGCTCCGGGCGCTTCCTTCTTCAGCACTTTCAGAGCACTTGATTTCATGCTTTGTGCCAAGATATA TAAAGATCAAGAATATTTGTAAACTGAATTTAGAAGAAAAGGCGGCTGCTATGAGGAGAAGTTTTGACCA ACTTTTGAGGTTTAATTTGAGATGTTCTGCAAAGGGTGACAGTGCTACTGTTTCTGCTTCAAATGCTCAT GGAATGGAATTGAGTTTCTCTAATATTCCACCACATGATGCACGTATCCTTTACTCTGTAGCTCCTTCCA TGGGCCATAATAAGGAAAATCATCCTGAATCCAATTTAAGGGTTCCTGCAATTGTTAATGCTCTTGAGGC GTTTGAGCTCACATCCAAGTATCGTGGTTTAGAAGTGTTCGAAA…
>KAI0516625.1
ATGAATTCGTCACCTGAGGATCGCCGGAGTGCTCATGTCGGATTAGCTTACGACGAGAGAATGTGTCTGC ACGCCACACCCGATGGGGAGAGCCATCCGGAAAACCCCGAGCGGATTAGGGCCATATGGAGGAAGCTGGA GGCGGAAGGCATTCCTGACAGGTGCATATTGCTTAAAATCAAGGAAGCTGAGGATGCAATTATAGCATCT GTGCATACGAGGAATCACATAAAGCTGATAAGAAATATTAGCTCTAAGAAGTTCGATTCTCGACGTCTGA TGATTGCTTCGAAGTTGAATTCTATTTATTTTAACGAGGGTTCTTCTAAGGCAGCCTATCTTGCTGCAGG AACCGTTATTGAGGCTACAGAGAATGTTGCGAATGGGAATCTGG…
>KAI0531072.1
ATGGATCCTTCTTCATCTACTTTTTCTCGCGAACTATTGCACGTTTTCTGGCACGAGGGCATGCTTAGCC ATGACGCCGGCACCGGAATCTTTGACACAGGCCAGGATCCTGGCTTCCTGGAGGTGTTGGAGAAGCACCC GGAGAACTCGGATCGAGTGAAGAACATGGTCTCCATCCTCCGCAAGGGTCCAATCTCTCCATATATCTTC TGGCATTCCGGAAGACCTGCCCAGATTTCCGAGCTCCTCTCCTTCCACACATCCGAATACATAGGTGAAC TTATCCAGGCTGATAAGGAAGGTGGTAAAGAACTATGTTCTGGTACTTTTCTAAATCGTGGTTCATGGGG TGCTTGTCTTCTTGCTGCTGGAACGACTTTAGAAGCTATGAAGT…
>VPTC009343
ATGGAGAAGGTGGCTTCGAGCCACCCAAATCGATGGTTTAACGACAGCCG TAGGCGATTGGCCATCGTCGAGGTTCGGGGCCAAAACTTTGCCGCTCTAA GAACGAAGAATATTCGCAGAATTCCGATTCGAAGCTTCTTCACAGCTTTG AGTGTAACGATGAAGCTTGAGGTGCTGGCGCTTCCTTCTCACGCCATCTC AGGTAATTTGATTTCCAGCATTCTCCCAATGCACACAAAGAGAATGTATA TATGTAAGCCAAGGCGTTATGAACATAGCTTAAGGTATGGTACGAGATGT GCCATAATGTGTGATGGGAGCAACATATCATCTTCAACTCCTTATGAAAG TGATCAAAAGATATGCTCTAGTAGTCCACTACATCATGCACG…
>VPTC011565
ATGGACCTGACACCGGCAGATCGCTGGAGCCCTCGCGTCGGATTGGCGTA CGACGAGAGAATGTGTCTTCATAATACACCGGACGGGGATAGTCACCCGG AGAGCCCCGAGCGGATCAGAGCCATATGGAGGAAGCTGGAGTCTGAGGGC ATTCCGGAGAGGTGTATATTGCTTAATGTTATGGAAGCTGAGGACGATAT TATAGCATCTGTACACACTAGGGACTATATCGAACTGATAAAAAATATCA GCTCTGATGAATTTGATTCCCAACGTCTTAGGATTGCTTCCAAATTCAAT TCTATTTATTTAAACAAGAGTTCATCTGAGGCAGCTTATCTTTCTGCAGG ATCTGTCGTTGAGGCTACTGAGAAGGTTGCGAGGGGGGATCT…
>VPTC021354
ATGGATGATACTAGTCCACCTTCTCCACCGATGGAGCTATTACACGTTTT CTGGCACGATGGCATGCTCTGCCATGACGCCGGTGTTGGCGTGTTCGACA CCGGTCACGATCCTGGTTTTCTTGAGATATTGGATAAGCATCCCGAGAAC GAAAATCGCGTGAAGAACATGGTCTCCATCCTCCGGAAGGGTCCGATCTC TCCCTACATCTCTTGGCACACCGGTAGACATGCACAATTATCCGAGCTCC TTACTTTTCACACCTCGGAATACATCAGTGAGCTTGTCCAAGCTGATGAA AATGGCGGTAAAGAACTGTGTTCTGGCACTTTTCTGAATCCTGGTTCATG GTTTGCTTGTCTCCTGGCTGCTGGAAGCACCTTATCAGCAAT…
>VPTC002232
ATGAGTGCAACCTTGTGCTATCATCGGAAAAATCCGGAGAAAAAAGTTTC AGATGATGCACCATGCAATCCTTTGATCAGTGAAGTGGATATGAGCAATG AGATTGATGGTGGTTGCTTGAGCGTATCTGGTACTATGGAAAGTGGACGA TATAAAAAATTACAGAAGGGCAGTACAATACAGGACTATTGTGACAATGA AAATAATGTTGATGATGATGACTATGATGAGGATGAAGATAGCGATTGGG AGCCAATCAATCATTTCAGTCTCAAGAAGTGGTTTTGCTGTAATTGTACA ATGCCAAATTTTGAAGATGTTTGCCGATGCGATGTATGTGGAGAGCATAA GGAGTTTGATATCTTAGGCCATGAGCTATTTAAGTCCACTTT…
Protein sequences
>Ash000351
MVLCMRQRCMKIKSICKANFEENVTNKGKRFDRTLNLSMRCSRKDDWTTITSSNVHEIDKKTNCIPLHDARVLYAVAPAMGHNKESHPESNLRVPAIVSALERLELTPKYRGSEVFEVQFLPCSVDDVALVHARDYITGLDKAMSKASDEGLIFIEGSGPTYATGTTFQESLTAAGAGLSLVDKVVAASRTRSNPPIGFALIRPPGHHAVPEGPMGFCVFGNIAVAARYAQHVHGLRRVLIIDFDVHHGNGTCDAFYDDPDIFFLSTHQVKSYPGTGKIEQVGQGNGEGTTLNLPLPGGSGDLAMRYVFDEVIAPSAQRFKPDIILVSAGYDAHMLDPLAGLQFTTATYYMLASSIKQLAVELCGGRCVFFLEGGYNLQSLSNSVADTFCAFLEEPSLA…
>Ash010680
MDPSPSLSPELLHIFWHEGMLSHDPGTGVFDTGHDPVFLEVLEKHPENADRVRNMVSILRKGPISRFISWHTGRPAQISELHSFHSREYINYLVQADKDGGKELCCGTFLNPGSWGACLLAAGSTLSAMKYVLDGHGKLAYALVRPPGHHAQPSQADGYCFLNNAGLAVQLALDSGCQNVVVIDTDVHHGNGTAEGFYHLSNVLTISLHMNHGSWGPSHPQSGSIDEVGHNDGFGYNLNIPLPNGAGDKGYMYAMNELIFPAVQEFKPNFVVWVIGQDSSAFDPNGRQCLTMAGYRSIGHIIRKLSDEHSNGRLLIVQEGGYHLTYSAYCLHATLEGVLNLPGPLLADPIAYYPEDESFTVKVVDRIKQYWNVTIPWLKEI
>Ash015221
MDPTREDLRSPLVGLVYDERMCRHATPDGESHPENAERIRAIWKKLDAEGIPQRCIMLHAKEAEDTVISNVHTMKYIKLIRNISSKGFDSRRPRVASKFNSIYLNRGSTEAAYLAAGSVIEATEKVAKGDLNSAIAIVRPPGHHAEANEAMGFCLFNNVAIAASYLLNNRVELGFGRILIVDWDVHHGNGTQNMFYRDPRVLYFSVHRFDFGSFYPTGGDGSYCMIGEDQGAGYNINVPWEHGQCGDADYIAVWDHVLIPVAEAYNPDIILISAGFDAAMGDPLGGCCITPYGYSMMLKKLMKFADGKIVLALEGGYNLVSIADSVLACAKTLLEGEFILGNLKGKPFESTWRVIKVVREELKAYWPVFTAELHQEIPINAKPCQMKIESNFNSDSDVE…
>Ash002246
MAMPSEPLCMTGQKDGSFAGNHKMCHEINHDCQNCFSSSQDKNINSSLEEVSSLCYAQNVMEEGAIGGCNFVNIEADFVPESKKAIFMQNLKNDGNADDGSNAGEFEVYQRQQRGNLVNDLYNQEHFDDDYDEDDDSDWEPLNHLVMKKWFCGNCTMPNFDDVCQCEVCGEPKESEIFGHETFKSYFSNGTWNSLKHEALQRFQGLSSTTCTAIGFDERMLLHHEVVMKSHPHPERPDRLKAIAAGLAAAGIFPGKCFLIPAREILPEELLKVHATDHIEAVQHSSCFLSSYFTADTYANEHSALAARIAAGLCADLAISIISGKTSNGFALVRPPGHHAGVRQAMGFCLHNNAAVAALAAQTAGANKVLIVDWDVHHGNGTQEIFEQNKSVLYISLHR…
>Peq001683
MWGGDRVECSSSLGKGRDGRDIGSNRFGCYDREQWPGSGFIGEGKAFYKRKGEHLISCIVPSYIKTKNICKLNFEEKVTAMRRSFGQCWRLNLRCSANGDGASVLASNVHVREQQSCSNIPLHDARILYSVAPAMGHNKEYHPESNLRVPAIVNALEEFELTSKYCGLEVFEMQNFTTASVDDIARVHERAYVTGLEKAMSKASDEGLIFIDGSGPTYATGTTFQESLIAAGAGLSLVDSVVSASITSPNPPIGFALIRPPGHHAIPKGPMGFCVFGNIAVAARYAQHVHGLTRVLIIDFDVHHGNGTCDAFYDDPNVFFLSTHQVGSYPGTGKIEQVGQGSGEGTTLNLPLPGGSGDYVMRSAFNEVIAPCAQRFKPDIILVSAGYDAHVLDPLAGLQ…
>Peq002924
MDSAPEDRRSPRVGLAYDERMCLHATPDGESHPENPERIRAIWRKLEAEGIPDRCVLLKTKEAEDSIIASVHTKNHIKLIRNISSKAFEFRRLKIASKLNSIYFNEGSSEAAFLAAGTVIEVAENVAKGDLDSAIAVVRPPGHHAEANEAMGFCLFNNVAISASYLLDKRAELGINRILIVDWDVHHGNGTQNMFYRDPRVLYFSVHRFDFGTFYPAGWDGSYCMIGEDQGAGYNINVPWEHGQCGDADYLAVWDHILIPVTEAYNPDIILISAGFDAAVDDPLGGCCVTPYGYSVMLKKLMKFADGKIVLALEGGYNLNSLANSVFACAKTLLEGKPVAGNLEGRPFESTWRVINEVRNELKTYWPVFSVDLPKEILIANAKPYQIQEINSSSDSDVE…
>Peq001349
MYAPPSTIPRQLLHVFWHDGMLSHDAGIGVFDTGHDPGFLEVLEKHPENASRVKNMVSILRKGPISQYISWHTGRPARISELLSFHTSEYIGELVQADKEGGKDLCAGTFLNRGSWDACLLAAGSTLEAMKYVLDGHGKLAYALVRPPGHHAQPTRADGYCFLNNAGLAVQLALQSGCPKVAVIDIDVHYGNGTAEGFYHSNKVLTISLHMNHGSWGPSHPQSGDIDEAGEGDGFGYNLNIPLPNGTGDEGYVYAMNELVVPAIQEFKPGLVILVVGQDSSAFDPNGRQCLTMAGYRHIGQLSRFLSDQFSNGRLLIVQEGGYHVTYSAYCLHATLEGVLNLPEPLLADPIAYYPEDKGFSVKVVDAIKQYWKENFPFLKEI
>Peq019669
MKSHPHPERPDRLKAIAANLAAAGIFPGKCILIPAREINPEELHKVNSDHIEAVQQSSSLLSSYFTPDTYANQHSALAARIAAGLCADLAILILSGKTNNGFALVRPPGHHAGIRQAMGFCLHNNAAVAALAAQTAGAKKVLIVDWDVHHGNGTQEIFDGNKSVLYVSLHRHENGRFYPGTGAATEVGVMDGKGFSVNIPWSRGGVGDNDYIFAFQHIVLPIASEFAPDITIISAGFDAARGDPLGCCDVTPAGYAQMTHMLCSLSQGKLLVILEGGYNLRSISSSATAVVKVLLGENPGYDMSNVKPSEAGLETVLQVLKIQLKFWPILGTNFEALRAEWKLVVLNRSKCQPYIVFFQIALILEQ
>Dca022379
MVVQVQEELHLGRSDQSHDIVGGERHIESKRNSKHRARGKGGNEEEQGHARTRLLAEYCKNFQLSAWHLMVSASINSPNPPIGFALIRPPGHHAIPNGPMGFCVFGNIAVAARYAQHVHGLSRVLIIDFDVHHGNGTCDAFYDDPNVFFLSTHQVGSYPGTGKIEQVGQGKGEGTTLNLPLPGGSGDYAMRNVFDEVIAPCAQRFKPDIILVSAGYDAHVLDPLAGLQFTAGTYYMLASSIKQLAKELCKGRCVFFLEGGYNLQSLSHSVVDTFRAFLGEPSLAPEFDDPAILYEEPLSKAKQVIQKVKHLHSL
>Dca008247
MNSSPEDRRSARVGLAYDERMCLHATPDGESHPENPERIRAIWRKLEAEGIPDRCILLKIKEAEDAIIASVHTRNHIKLIRNISSKKFDSRRLMIASKLNSIYFNEGSSKAAYLAAGTVIEATENVANGNLDSAIAVVRPPGHHAEANEAMGFCLFNNVAIAASYLLNERAELSMRRILIVDWDVHHGNGTQNMFYSDPRVLYFSVHRFDFGSFYPAGSDGSHCMIGEDQGVGYNINVPWEHGQCGDADYLAVWDHILIPVAEAYNPDIILISAGFDAAMGDPLGGCCVTPYGYSVMLKRLMKFADGKIVLALEGGYNLNSLANSVFACAKTLLEGSPIVGNFEGRPFESTWRVINEVRNELKTYWPVFSIDLPEEILIANVERYPIQAGINSSSDSDV…
>Dca016478
MDPSSSAFSRELLHVFWHEGMLSHDAGTGIFDTGQDPGFLEVLEKHPENADRVKNMVSILRKGPISPYISWHSGRPAQISELLSFHTSEYIGELIQADKEGAKELCSGTFLNRGSWGACLLAAGTTLEAMKYVLDGHGKLAYALVRPPGHHAQPSRADGYCFLNNAGIAVQLALDSGCQKVVVIDVDVHYGNGTAEGFYRSNKVLTISLHMNHGSWGPSHPQSGDIDEAGEGDGFGYNLNIPLPNGTGDEGYVYAMNKLVVPAVQEFKPGVVILVVGQDSSAFDPNGRQCLTMAGFRLIGQLSRLLSDQHSNGRLLVVQEGGYHVTYSAYCLHATLEGVLNLPDPLLADPIAYYPEDKGFTVEVVNSIKQHWKDNIPFLKEI
>Dca023703
MGATLLYENKILEEKVSDDVATTRGSLTIKVAAMSNDADNGCLGVSGAVQFEHNGEQRGNTLCDLHHQENYGDDEYDEEDDSDWEPVNHLVFKKWFCSNCTMPNFDDVYHCDVCGEQKESEIFSHELFKHSFGDGNWNSINTESLQMFQGTSCKSSTAVGFDERMLLHCEAVMKSHPHPERPDRLKAIAASLAAAGIFPGKCTLIPAREIQLEELQKVHSSDHIEAVQQSSCLLSSYFTPDTYANQHSALAARLAAGLCADLAIFIMSGKTSNGFALVRPPGHHAGIRQAMGFCLHNNAAVAALAAQTAGANKVLIVDWDVHHGNGTQEIFDGNKSVLYVSLHRHENGRFYPGTGAANEVGVMDGKGYSVNIPWSRGGVGDNDYIFAFQHIVLPVASEF…
>PAXXG039480
MELRSFPSPT LSEHLISGIV PSYIKTKNIC KPNFEEKVTA MRRSFGQCWR LNLRCSANGD GDSVLASNVH VREQQSCSNI PLHDARILYS VAPAMGHNKE YHPESNLRVP AIVNALEEFE LTSKYRGLEV FEIQNFTPAS VDDIARVHER AYVTGLEKAM SKASDEGIIF IDGSGPTYAT GTTFQESLIA AGAGLSLVDS VVSASITSPN PPIGFALIRP PGHHAIPKGP MGFCVFGNIA VAARYAQHVH GLTRVLIIDF DVHHGNGTCD AFYDDPNVFF LSTHQVGSYP GTGKIEQVGQ GSGEGTTLNL PLPGGSGDYV MRSVFNEVIA PCAQRFKPDI ILVSAGYDAH VLDPLAGLQF TAG…
>PAXXG172060
MDSAPEDRRS PRVGLAYDER MCLHTTPDGE RHPENPERIR AIWRKLEAEG VPERCVLLKT KEAEDSIIAS VHTKNHIKLI RNISSKAFEF RRLKIASKLN SIYFNEGSSE AAFLAAGTVI EVAENVAKGD LDSAIAVVRP PGHHAEANEA MGFCLFNNVA IAASYLLDNR AELGINRILI VDWDVHHGNG TQNMFYRDPR VLYFSVHRFD FGSFYPAGWD GSYCMIGEDQ GAGYNINVPW EHDQCGDADY LAVWDHILIP VTEAYNPDII LISAGFDAAV DDPLGGCCVT PYGYSVMLKK LMKFADGKIV LALEGGYNLN SLANSVFACA KTLLEGKPVA GNLEGRPFES TWRVINEVRN ELK…
>PAXXG036310
MDAPPSTIPR QLLHVFWHDG MLSHDAGIGV FDTGHDPGFL EVLEKHPENA NRVKNMVSIL RKGPISPYIS WHTGRPARIS ELLSFHTSEY VGELVQADKE GGKELCAGTF LNRGSWDACL LAAGSTLEAM KYVLDGHGKL AYALVRPPGH HAQPTRADGY CFLNNAGLAV QLALQSGCPK VAVIDIDVHY GNGTAEGFYH SNKVLTISLH MNHGSWGPSH PQSGDIDEAG EGDGFGYNLN IPLPNGTGDE GYVYAMNELV VPAIQEFKPG LVILVVGQDS SAFDPNGRQC LTMAGYRHIG QISRFLSDQF SNGRLLIVQE GGYHVTYSAY CLHATLEGVL NLPDPLLADP IAYYPEDKGF SVK…
>PAXXG047590
MTVVNNGADN GCLGVSAAQS FEKHNREQNG NAFCDLHYLE NYGDDEYDEE DDSDWEPINH LVIKKWFCGN CTMPNFDDVC HCDFCGEHKE SVIFDHELSE YTFGDGNWNS INAESLQRFH GSSYKSCVAM GFDERMLLHC EVEMKSHPHP ERPDRLKAIA ANLAAAGIFP GKCILIPARE INPEELHKVH SSDHIEAVQQ SSSLLSSYFT PDTYANQHSA MAARIAAGLC ADLAILILSG KTNNGFALVR PPGHHAGIRQ AMGFCLHNNA AVAALAAQTA GAKKVLIVDW DVHHGNGTQE IFDGNKSVLY VSLHRHENGR FYPGTGAATE VGVMDGKGFS VNIPWSRGGV GDNDYIFAFQ QIV…
>CETC012070
MELRAFPSPALLVAEHLISCILPRYLKIKNICKLNLEERANVRRCFGQLL RFNLRCSANGDEFTVSNASNISLQDARILYSVAPAMGHNKENHPECNLRV PAIVNALEGFELTSKYRGSEVFEIQNFKPASVEDIARVHASAYVTRLEKA MSKASDEGIIFIDGSGPTYATETVSASITSPNPPIGFALIRPPGHHAIPK GPMGFCVFGNIAVAARYVQHVHGLRRVLIIDFDVHHGNGTCDAFYDDPNV FFLSTHQVGSYPGTGKIEQIGIGSGEGTTLNLPLPGGSGDYAMRCVFDEV IAPCAQRFKPDIILVSAGYDAHVLDPLAGLQFTTGTYYMLASSIKQLAKE LCQGRCVLFLEGGYNLQSLSHSVVDTFRAFLDEPSLALGFDD…
>CETC014389
MDSSPQYGRSARVGLAYDERMCLHATPDGESHPENPERIRAIWRKLEAEG ILERCILLKIKEAEDAIIASVHTRNHINLIRNISTKEFDFRRVRIASKFN SIYFNEGSSEAAYLAAGAVIEATENVAKGNLDSAIAIVRPPGHHAEANEA MGFCLFNNVAIAASYLLNTRVELGIRRILIVDWDVHHGNGTQNMFYSDPR VLYFSVHRFDFGSFYPADGNGSHCMIGEDLGAGYNINVPWEHGQCGDADY LAVWDHILIPVVEAYNPDIILISAGFDAAMGDPLGGCCITPYGYSVMLKK LLKFADGKIVLALEGGYNLNSLANSVFACAKTLLEGSPIVGNLEGRPFES TWHVINEVRNELKTYWPVFSIDLPQEILIANAKPYQIQKSAN…
>CETC021136
MDTHPSAIPSQLLNVFWHDGMLSHDAGSGIFDTGHDPGFLEVLDKHPENA DRVKNMVSILRKGPISPYISWHTGRPAQISELLSFHNSEYIVELVEADKK GGKELCCGTFLNRGSWDACLLAAGSTLQAMKYVLDGHGKLAYALVRPPGH HAQPNQADGYCFLNNAGLAVQLALDSGCQKVAVIDIDVHYGNGTAEGFYH SNKVLTISLHMNHGAWGASHPQSGDIDEAGEGDGFGYNLNIPLPNGTGDE GYAYAMNELVVPAIQEFKPGLVILVVGQDSSAFDPNGRQCLTMAGYRQIG QLTRVLSDQYSNGRILVVQEGGYHVTYSAYCLHATLEGVLNLPEPLLADP IAYYPEDKGFTVKVVNAIKQYWRENIPFLKEI
>CETC014387
MEEAGGGRHSREEAENAIIASVHTRNRIKLIRNIRTKEFDFRRVRIASKF NSIYFNEGSSEAAYLAAGAVIEATENVAKGNLDSAIAIVRPPGHHAEANE AMGFCLFNNVAIAASYLLNTRVELGIRRILIVDWDVHHGNGTQNMFYSDP RVLYFSVHRFDFGSFYPADGNGSHCMIGEDLGAGYNINVPWEHGQCGDAD YLAVWDHILIPVVEAYNPDIILISAGFDAAMGDPLGGCCITPYGYSVMLK KLLKFADGKIVLALEGGYNLNSLANSVFACAKTLLEGSPIVGNLEGRPFE STWHVINEVRNELKTYWPVFSIDLPQEILIANVKPYQTQTGIISSSDSDI EKDLEPSNTISFFTNNENVDLILPLSKLNLDDGNSGELLSST…
>CETC008385
MGATLFFEKNCLEEQVSNDLNVPCSSFTIEADAINSGADNGCLGVSGAVQ LEVHSREHKENTFHDMHHHENYGDDDYDEEDDSDWEPINHLVIKKWFCSN CTMPNFDDVCHCDVCGEQKESEVFSHELFKHSLADEKWNFINTESIQRFQ DSSYKSCLAMGFDERMLLHSEVVMKSHPHPERPDRLKAIAASLAGAGIFP GKCLLIPAREIQIEELQKVHSSDHIEAVQQSSCLFSSYFTPDTYANEHSA LAARIAAGLCADLAILIMSGKTRNGFALVRPPGHHAGIRHAMGFCLHNNA AVAAIAAQTAGAKRVLIVDWDVHHGNGTQEIFDGNKTVLYVSLHRHENGR FYPGTGAATEVGVMDGKGYSVNIPWSRGGVGDDDYIFAFQHI…
>GETC024874
MVPSQEVRRSPRVGLAYDERMCLHATPDGESHPENPERIRAIWRKLEAEG IPDRCILLKIKEAEDAFISSVHTSKYMKFIRNISSKEFNSRRLKIASMLD SIYFNKGSSEAAYLAAGSVIEAVEKVATGELDSAIAIVRPPGHHAEADEA RGFCLFNNVAIAASYLLNEKAELGIRKILIVDWDVHHGNGTQKMFYNDPR VLFFSVHRFDFGSFYPPGGDGSYCMIGDDQGAGYNINVPWEHDGCGDADY LAVWDHILIPVVESYNPDMILISAGFDAAVDDPLGGCCLTPFGYSLMLNR LMKFADGKIVLALEGGYNLISLANSVLACTKTLLDRNLAVQSLVEKPFES TWRVINEVRHELKTYWPALSVEIPLENLIINAKPYQIQEGGI…
>GETC008088
MGATLWCKKNCMEEKVVHCSSLTIEANARSNGAAGCYLGVSSAAQFAIYN REQKGNTFDDIHHLENNDDDDDYDEDDDSDWEPINHLVRKKWFCSNCTMP NLDDAYHCDVCGEHKESEVFDHELFKRSFGDGKWNSIYAESLQRFQGSSC KSCTALGFDQRMLLHYEVLIKSHPHPERPDRLKAIAASFAAAGIFPGKCI LIPVREICPEELQKVHSSDHIEAVQQSSSLLSRYFTPDTYANQHSALTAR IAAGLCADLAIFIMSGKTRNGFALIRPPGHHAGVKQAMGFCLHNNAAVAA LAAQTAGAKRVLIVDWDVHHGNGTQEIFDGNRSVLYISLHRHENGRFYPG TGAANEVGVMDGKGYSVNIPWNRGGIGDKDYIFAFQHVVLPI…
>KAH0460612.1
MSTSRLQEGTMASSCRSTSSSLLPGCRSHYQLFQFHCRRLLPLQPLGSSFTTTEHFLVAAHNIQLPRTVH PARNQRIFPPFLLQTAHHSLPTTACQLLTFLHLLPYRGLEVFEMQNFPPASVDDIARVHARAYVAGLEKA MSKATDEGIIFIDGSGPTYATETTFQESLIAAGAGLSLVDSVVSASINSPNPPIGFALIRPPGHHAIPNG PMGFCVFGNIAVAARYAQHVHGLSRVLIIDFDVHHGNGTCDAFYDDPNIFFLSTHQVPYRSNCKSKSLVF ALNFSSLPGLPRSGETMRNWVIPPCYESVYGRCRVTPMSYIFNLIMLRERVWGHQKYLSEDTIGFPRHAT RACTGT
>KAH0464492.1
MNSSPEDRRSVRVGLAYDERMCLHATPDGESHPENPERIRAIWRKLEAEGIPDRCILLKIKEAEDAIIAS VHTRNHIKLIRNISSKEFDSRRLRIASKLNSIYFNEGSSKAAYLAAGTVIEATENVANGNLDSAIAVVRP PGHHAEANEAMGFCLFNNVAIAASYLLNERAELGIRRILIVDWDVHHGNGTQNMFYSDPRVLYFSVHRFD FGSFYPAGSDGSHCMIGEDQGVGYNINVPWEHGQCGDADYLAVWDHILIPVAEAYNPDIILISAGFDAAM GDPLGGCCVTPYGYSVMLKRLMKFSDGKIVLALEGGYNLNSLANSVFACAITLLEGSPIVGNFEGRPFES TWRVINEVRNELKTYWPVFSIDLPEEILIANVKRYPIQAGINSS…
>KAH0470649.1
MDPASAAFSRELLHVFWHEGMLSHDAGTGIFDTGQDPGFLEVLEKHPENADRVKNMVSILRKGPISPYIS WHSGRPAQISELLSFHTSEYIGELIQADKEGGKELCSGTFLNRGSWGACLLAAGTTLQAMKYVLDGHGKL AYALVRPPGHHAQPSRADGYCFLNNAGLAVQLALDSGCQKVVVIDIDVHYGNGTAEGFYRSNKVLTISLH MNHGSWGPSHPQSGDIYEAGEGDGFGYNLNIPLPNGTGDEGYVYAMNKLVVPAIQEFKPGVVILVVGQDS SAFDPNGRQCLTMAGYRLIGQLSRLLSDQHSNGRLLVVQEGGYHVTYSAYCLHAMLEGVLNLLDPLLADP IAYYPEDKGFTVEVVNGIKQHWKDNIPFLKEI
>KAH0469025.1
MGATLLYENKILGEKVSDDVAATRGSLTIKVAAMSNDADNGCLGVSGAVQFEHNGEQRGNTFCDLHHQEN YGDDEYDEEDDSDWEPINHLVIKKWFCSNCTMPNFDDVNHCDVCGEHKESEIFSHELFKYSFGDGNWNSI NTESLQMFQGTSCKSSTAMGFDERMLLHCEAVMKSHPHPERPDRLKAIAASLAAAGIFPGKCTLIPAREI QLEELQKVHSSDHIEAVQQSSCLLSSYFTPDTYANQHSALAARIAAGLCADLAIFIMSGKTSNGFALVRP PGHHAGIRQAMGFCLHNNAAVAALAAQTAGANKVLIVDWDVHHGNGTQEIFDGNKSVLYVSLHRHENGRF YPGTGAANEVGVMDGKGYSVNIPWSRGGVGDNDYIFAFQHIVLP…
>KAI0507892.1
MELRALPSSALSEHLISCFVPRYIKIKNICKLNLEEKAAAMRRSFDQLLRFNLRCSAKGDSATVSASNAH GMELSFSNIPPHDARILYSVAPSMGHNKENHPESNLRVPAIVNALEAFELTSKYRGLEVFEMQNFPPASV DDIARVHARAYVAGLEKAMSKATDEGIIFIDGSGPTYATETTFQESLIAAGAGLSLVDSVVSASINSPNP PIGFALIRPPGHHAIPNGPMGFCVFGNIAVAARYAQHVHGLSRVLIIDFDVHHGNGTCDAFYDDPNVFFL STHQVGSYPGTGKIEQVGQGKGEGTTLNLPLPGGSGDYAMRCVFDEVIAPCAQRFKPDIILVSAGYDAHV LDPLAGLQFTAGTYYMLASSIKQLAKELCKGRCVFFLEGGYNLQ…
>KAI0516625.1
MNSSPEDRRSAHVGLAYDERMCLHATPDGESHPENPERIRAIWRKLEAEGIPDRCILLKIKEAEDAIIAS VHTRNHIKLIRNISSKKFDSRRLMIASKLNSIYFNEGSSKAAYLAAGTVIEATENVANGNLDSAIAVVRP PGHHAEANEAMGFCLFNNVAIAASYLLNERAELSMRRILIVDWDVHHGNGTQNMFYSDPRVLYFSVHRFD FGSFYPAGSDGSHCMIGEDQGVGYNINVPWEHGQCGDADYLAVWDHILIPVAEAYNPDIILISAGFDAAM GDPLGGCCVTPYGYSVMLKRLMKFADGKIVLALEGGYNLNSLANSVFACAKTLLEGSPIVGNFEGRPFES TWRVINEVRNELKTYWPVFSIDLPEEILISNVERYPIQAGINSS…
>KAI0531072.1
MDPSSSTFSRELLHVFWHEGMLSHDAGTGIFDTGQDPGFLEVLEKHPENSDRVKNMVSILRKGPISPYIF WHSGRPAQISELLSFHTSEYIGELIQADKEGGKELCSGTFLNRGSWGACLLAAGTTLEAMKYVLDGHGKL AYALVRPPGHHAQPSRADGYCFLNNAGLAVQLALDSGCQKVVVIDVDVHYGNGTAEGFYRSNRVLTISLH MNHGSWGPSHPQSGDIDEAGEGDGFGYNLNIPLPNGTGDEGYVYAMNKLVVPAVQEFKPGVVILVVGQDS SAATVDLIWTLG
>VPTC009343
MEKVASSHPNRWFNDSRRRLAIVEVRGQNFAALRTKNIRRIPIRSFFTAL SVTMKLEVLALPSHAISGNLISSILPMHTKRMYICKPRRYEHSLRYGTRC AIMCDGSNISSSTPYESDQKICSSSPLHHARIIYAAAPSLGHNKESHPES NLRVPAIVNALEGYELTAKHRGSEVLEIQNFQPASVEDIVRVHAKAYVVG LEKAMSKAAEEGIIFIDGSGPTYATRTTFQESLVAAGAGISLVDFVVSSL KTSSNPPPMGFALIRPPGHHAIPQGPMGFCVFGNIAVAARYAQHVHGLKR VLIIDFDVHHGNGTCDAFYEDPDIFFLSTHQVGSYPGTGKVEQVGRGSGE GTTLNLPLPGGSGDYAMRSVFNEVIVPCAQRFKPDIILVSAG…
>VPTC011565
MDLTPADRWSPRVGLAYDERMCLHNTPDGDSHPESPERIRAIWRKLESEG IPERCILLNVMEAEDDIIASVHTRDYIELIKNISSDEFDSQRLRIASKFN SIYLNKSSSEAAYLSAGSVVEATEKVARGDLNSAIAIVRPPGHHAEANEA MGFCLFNNVAIAASYLLNERAELGIRKILIVDWDVHHGNGTQNMFYKDSR VLYFSVHRFDSGTFYPAGSDGSDCMIGEGQGAGYNINVPWEHGQCGDADY LAVWDYILVPVAESYNPDIILVSAGFDSAIGDPLGGCCVTPSGYSQMLKK LMKFAEGKIVLALEGGYNLNSLANSVFACAKTLLDRDSVAGNLQGKPFES TWRIINKVQCELKNYWPVFSEKLPQEIEISNARPFPIQIKVD…
>VPTC021354
MDDTSPPSPPMELLHVFWHDGMLCHDAGVGVFDTGHDPGFLEILDKHPEN ENRVKNMVSILRKGPISPYISWHTGRHAQLSELLTFHTSEYISELVQADE NGGKELCSGTFLNPGSWFACLLAAGSTLSAMKYVLEGHGKLAYALVRPPG HHAQPSQADGYCFLNNAGLAVQLALNSGCQKVAVIDIDVHYGNGTAEGFY RSNKVLTISLHMNHGSWGLSHPQSGTIDEIGEDDGFGFNLNIPLPNGTGD EGYVYAMNELVVPAIQEFKPDFVVLVVGQDSSAFDPNGRQCLTMDGYRKI GHIVRSLAELHSGGRLLVVQEDPIACYPEDKALSVQVVDVLKKYWKENVT FLKKI
>VPTC002232
MSATLCYHRKNPEKKVSDDAPCNPLISEVDMSNEIDGGCLSVSGTMESGR YKKLQKGSTIQDYCDNENNVDDDDYDEDEDSDWEPINHFSLKKWFCCNCT MPNFEDVCRCDVCGEHKEFDILGHELFKSTFGDGTWNSLKDEVLQRSQAS ASKSCTAIGFDDRMLLHTEVVMRSHPHPERPDRLKAIAASLAAAGIFPGR CSLIPAREIYPDELGKVHSSDHIEAVQNSSCQISSYFTPDTYANQHSALA ARIAAGLCADLAIIIMSGKTSNGFALVRPPGHHAGTRQAMGFCLHNNAAI AAFAAQAAGAKKVLIVDWDVHHGNGTQEIFEGNRTVLYISLHRHEHGKFY PGTGAAVEVGVMDGQGYTVNIPWSQSGIGDNDYIFAFQQIVL…
