## Supplementary material for "Genome-Wide Identification and Expression Pattern of the *N*-acetylserotonin deacetylase (ASDAC) Gene Family in Orchidaceae": Table S2..xlsx

### Sheet: Sheet1
Table S2. The sequence identities of orchid ASDAC with rice and Arabidopsis thaliana ASDACs
	VpHDAC2	GeHDAC1	AsHDAC3	PeHDAC2	PaHDAC2	CeHDAC4	CeHDAC2	DchHDAC2	DcaHDAC2	DnHDAC2	AsHDAC2	VpHDAC3	DnHDAC3	DcaHDAC3	DchHDAC3	PeHDAC3	PaHDAC3	CeHDAC3	AsHDAC4	VpHDAC4	GeHDAC2	CeHDAC5	DcaHDAC4	DchHDAC4	PeHDAC4	PaHDAC4	DchHDAC1	VpHDAC1	AsHDAC1	DcaHDAC1	CeHDAC1	DnHDAC1	PeHDAC1	PaHDAC1
AtHDAC14	33.05	32.49	31.92	32.49	32.2	32.35	31.36	32.49	32.2	32.2	27.07	27.08	28.11	26.17	25.62	26.45	26.45	25.62	29.08	30.1	29.59	29.85	29.34	29.59	34.16	30.36	43.94	65.17	66.67	61.74	67.36	65.95	65.08	66.27
OsHDAC10	32.49	31.07	31.36	31.36	31.64	33.33	31.64	32.49	32.2	32.2	32.13	30.45	31.07	29.56	28.73	29.83	29.56	29.01	27.91	29.13	28.64	28.64	29.61	29.13	34.47	29.61	41.76	66.9	69.01	66.88	67.57	66.44	66.29	67.66
