## Supplementary material for "Genome-Wide Identification and Expression Pattern of the *N*-acetylserotonin deacetylase (ASDAC) Gene Family in Orchidaceae": Table S3 and S4.xlsx

### Sheet: Table S3
Table S3. ASDAC genes in the phylogenetic tree construction
Name	Gene locus	Species
VcHDAC1	Vocar.0063s0040.1.p	Volvox carteri
CrHDAC1	Cre06.g290400.t2.1	Chlamydomonas reinhardtii
MpHDAC1	Mapoly0029s0117.1.p	Marchantia polymorpha
PpHDAC1	Pp3c21_17500V3.1.p	Physcomitrella patens
SmHDAC1	179763	Selaginella moellendorffii
SiHDAC1	Seita.7G281200.1.p	Setaria italica
ZmHDAC1	ZmB84.03G238300.1.p	Zea mays
OsHDAC10	LOC_Os12g08220.1	Oryza sativa
TaHDAC1	Traes_5AS_78CA97493.2	Triticum aestivum
TaHDAC2	Traes_5BS_F36388166.1	Triticum aestivum
AtHDAC14	AT4G33470.1	Arabidopsis thaliana
VvHDAC1	VIT_204s0044g01510.1	Vitis vinifera
GhHDAC1	Gohir.D04G031900.1.p	Gossypium hirsutum
GhHDAC2	Gohir.A05G383400.1.p	Gossypium hirsutum
NtHDAC1	XP_016447317.1	Nicotiana tabacum
NtHDAC2	XP_016480277.1	Nicotiana tabacum
AsHDAC1	Ash000351	Apostasia shenzhenica
AsHDAC-like 2	Ash010680	Apostasia shenzhenica
AsHDAC-like 3	Ash015221	Apostasia shenzhenica
AsHDAC-like 4	Ash002246	Apostasia shenzhenica
PeHDAC1	Peq001683	Phalaenopsis equestris
PeHDAC-like 2	Peq002924	Phalaenopsis equestris
PeHDAC-like 3	Peq001349	Phalaenopsis equestris
PeHDAC-like 4	Peq019669	Phalaenopsis equestris
DcaHDAC1	Dca022379	Dendrobium catenatum
DcaHDAC-like 2	Dca008247	Dendrobium catenatum
DcaHDAC-like 3	Dca016478	Dendrobium catenatum
DcaHDAC-like 4	Dca023703	Dendrobium catenatum
PaHDAC1	PAXXG039480	Phalaenopsis aphrodite
PaHDAC-like 2	PAXXG172060	Phalaenopsis aphrodite
PaHDAC-like 3	PAXXG036310	Phalaenopsis aphrodite
PaHDAC-like 4	PAXXG047590	Phalaenopsis aphrodite
CeHDAC1	CETC012070	Cymbidium ensifolium
CeHDAC-like 2	CETC014389	Cymbidium ensifolium
CeHDAC-like 3	CETC021136	Cymbidium ensifolium
CeHDAC-like 4	CETC014387	Cymbidium ensifolium
CeHDAC-like 5	CETC008385	Cymbidium ensifolium
GeHDAC-like 1	GETC024874	Gastrodia elata
GeHDAC-like 2	GETC008088	Gastrodia elata
DchHDAC1	KAH0460612.1	Dendrobium chrysotoxum
DchHDAC-like 2	KAH0464492.1	Dendrobium chrysotoxum
DchHDAC-like 3	KAH0470649.1	Dendrobium chrysotoxum
DchHDAC-like 4	KAH0469025.1	Dendrobium chrysotoxum
DnHDAC1	KAI0507892.1	Dendrobium nobile
DnHDAC-like 2	KAI0516625.1	Dendrobium nobile
DnHDAC-like 3	KAI0531072.1	Dendrobium nobile
VpHDAC1	VPTC009343	Vanilla planifolia
VpHDAC-like 2	VPTC011565	Vanilla planifolia
VpHDAC-like 3	VPTC021354	Vanilla planifolia
VpHDAC-like 4	VPTC002232	Vanilla planifolia

### Sheet: Table S4
Table S4. The protein sequences of ASDAC genes in the phylogenetic tree construction
Protein sequences
>MtHDAC1
MTSIVYHPVYLMHETHEHPERKERLIAIMERIEAEGLNPNRIEPRPASLDKIEAVHSRRYIEQVRSICERGGGRLDIDTV LSKDSYDVALMAAGGVCAGVDHVMKKPDPVFALVRPPGHHATPHRGMGFCVFNNVAIGARYAQSLGLKKVLIVDWDVHHG NGTQAIFYEDNSVLYFSTHQHPHYPGTGRVTEVGDGKGKGFTVNVPLPPGIDDSGYLAVYKEILVPVADEFRPEIVFVSA GFDPHQMDPLGGMRLTENGFGALAGLVKDIADRHAGGRIVAALEGGYRLESLSESVVSVLRAFQGEVPDVMPLKDAPLTR RIEEVRSVQKAYWRSLA
>MhHDAC1
MARTGLIYHPIYLEHETDGHPERKERLISALEMIRSSGLELELVTPRPATLEEVRAVHSPGYIDQVRTISERGGGYLDLD TVVSRRSYEAALMAAGGVITGIERVNDGLENAFALVRPPGHHALPNRGMGFCIFNNVAIGARFAQRMGMERVLIVDWDVH HGNGTSAIFYDDRSVMYFSTHQFPHYPGTGRVKELGMDGAEGFTVNVPLPWGTGDSGYFAAFEEILKPLALEFDPDIVLV SAGQDPHQADPLSGMNLTCGAFGYMAAAVKEVADRCCGGRLVAALEGGYNLSALAESIVAVLRGFSGEDPGRIDGEEDPR AAERIEEVKRAMSPYWNCFR
>MhHDAC2
MARTGLIYHPIYLEHDTDGHPERKERLTTTLKKIESSDLDLEFVTPRPATLDEVGTIHSSGYIDQVRSISERGGGYLDLD TVVSRQSYEAALMAAGGVITGIDRVTRDLDNAFALVRPPGHHALPNRGMGFCIFNNVAIGARHAQKMGLEKVLIVDWDVH HGNGTSAVFYDDRTVLYFSTHQFPHYPGTGRVKELGMDGAEGFTVNVPLPWGTGDSGYLTAFEEILMPVALEYDPDIVLI SAGQDPHQADPLSGMNLSTEAFGSLACAVKDIADRCCEGRLVAALEGGYNLEALSDSIVAILRAFKGEVPPRIEVEEDPR VAERIEEVKRAMSPYWNCFR
>MsHDAC1
MSEGKFALVYHPIYLLHDTDGHPERKERLTAILDRIESEGLDIECITPKPATIEQVEAIHGRNYIDQVKAICERGGGHLD IDTILSKDSFDAALMAAGGAIAAVDAVIEGHRGAFALVRPPGHHAMPNRGMGFCVFNNVAIAAKHAQSRDLEKVLIVDWD VHHGNGTNAIFYSDRSVLYFSTHQFPHYPGTGRMNDVGEGGAEGTNVNVPLPSGTGDEGYLMAYRELLVPMAQEFSPDIV LVSAGQDPHKDDPLGGMGLTASGFAAIAGVVKEVADICSNGRVAAVLEGGYNLSAQAEAIVAEIRAFQGEVPDISGFDPK VARRIDEIKSIHKAYWKCL
>MsHDAC2
MSEGKFALVYHPIYLLHDTDGHPERKERLTAILDRIESEGLDIEFITPKSATIEQVEAIHGRNYIDQVKAICERGGGHLD IDTILSKDSFDAALMAAGGAIAAVDAVIEGHRGAFALVRPPGHHAMPNRGMGFCVFNNVAIAARHAQSRDLEKVLIVDWD VHHGNGTNAIFYSDRSVLYFSTHQFPHYPGTGRMNDVGEDGAEGTNVNVPLPSGTGDEGYLMAYREILKPIAIEFSPDIV LVSAGQDPHKDDPLGGMGLTASGFAAIAGVVKEVADICSNGRVAAVLEGGYNLFAQAEAIVAQIRAFQGDVPDIHGFDPK VARRIDEIKSIHKVYWKCF
>MsHDAC3
MSEGKFALVYHPIYLLHDTDGHPERKERLTAILDRIESEGLDIECITPKPATIEQVESIHGRRYIDQVKAICERGGGHLD IDTILSKDSFDAALMAAGGAIAAVDAVIEGHRGAFALVRPPGHHAMPNRGMGFCVFNNVAIAARHAQSRDLEKVLIVDWD VHHGNGTNAIFYSDRSVLYFSTHQFPHYPGTGRMNDVGEDGAEGTNVNVPLPSGTGDEGYLMAYREILKPIAIEFSPDIV LVSAGQDPHKDDPLGGMGLTASGFAAIAGVVKEVADICSNGRVAAVLEGGYNLFAQAEAIVAQIRAFQGDVPDIHGFDPK VARRIDEIKNIQKAYWKCF
>VcHDAC1
MADKFSLEVSSSDFGLWRKLRGHRRWATTRPTAWPSRVASAVPASSEGSVICTYFTAPLHSKPGHPESPERVEAVLNRLRNQRWPGPATSASSAEPLLSATAAASSPSIFSPSRQSCKPSSLLNGRVRLLESHRSATAEELALVHPPAYVEAIQAACRKIQEPTLVDDSTYLTPGSYDDCARSVGAVFDALDALLSPHSGGNDDDRNGHYGYDCGGSGSGRDQSSIVSSLGSSGPSSSSSSSCFSSSLPLRRHPASAAFALVRPPGHHVLPRRPMGFGVFNTVSLAAWYARERYGIDKIAIVDFDVHHGNGTMEVFYDDPYTLYVSTHQAGLWPYTGKAHDTGTGAGRGATLNIPLPGGSGDQAMRLAWSQLVLPSLESFRPQLLLVSAGYDAHWRDPL…
>CrHDAC1
MPILTWSPKFGWRRGSRQLSAARLVSSATKHARDRAGVPERHGVVVCIDHGANGHAKDGHPECPARLEAVVGALRVLTGPPAGGLNPRAPGAGKQHRHGPPGNPPLEPAVEWRRHSASSSSSGRLATDEELGRVHPPAYLAAVRSACSKLTEAKLIDDSTYLSPGSFEECARSTGALLDLLDQLLVSPSPEPPGSGGRTSSTTSTSSSGLGGRGSNSGGSGPCRPPPAAGFALVRPPGHHVLPSRPMGFGVFNTIAVAARYARERHGVERVLIVDFDVHHGNGTQEVFYDDPNTLYISTHQAGLWPYTGKAKEVGAGAGRGATINIPLPGGSGDQAMARAWSRVVLPAAERFRPQLVLVSAGYDAHWRDPLAAMQLTAGTYHWMCAELAELSKRWCPGR…
>MpHDAC1
MAAARGVMKASANPGLGLGLGPGVLRQRLAPTFGIHENIAGTSTFQRGYSVPKLSSFSAKWGDNNSYSKSGSLFDGANLSPLSGQSRSKRELLLPVPTLVDSKVIFSAAPAYGHNKEGHPECKARVSAIMKALDQAGLADESRAKEILRLDVKNMASVEEVATVHNMSYVKGLREIMDKAREEKLILLDSTGPTYATENTYREAMMGAGASLAVLDHVVAASRETSTPPVGFALVRPPGHHAIATRPMGFCVFGNVAVAARHAQRVHGLQRVFIIDFDVHHGNGTNDIFYEDPNVYYLSTHQVGGFPGTGKIDEVGEGKGEGTTLNLPLPGGSGDEAMSAVFDEVIVPAAQRFKPDIILVSAGYDAHYLDELAGLQFTTGTYFRLASHIKQLAGDLCAG…
>PpHDAC1
MRERAAAAMAMASSASVLARDSCFYRVVSFGRNRISARGVYGKEKEFGSNGVHEVEFPRQFFRSERPSAITCVADSQASTSISRQPRELLVPIPQLVEARVIFAAAPALGHYQEGHPESNERVPSILEALERGKLTPEFRGNEVLRIQNFKAASQEDVAAVHSLGYVKGLERAMQKAEDEGLIFLDNSGPTYATSSTYHDSMLAAGASLALVDSVVAASKETQNPPVGFALVRPPGHHAVPAGPMGFCVFGNIAVAARYAQQAHGLQRVFIIDYDVHHGNGTNDAFYDDSDIYFLSTHQDGSYPGTGKMSEVGAGSGEGATLNLPLPGGSGDDTMARVFEEVIAPAAQRFKPDIILVSAGFDAHVQDPLAGMQFTTGTYYRLASDIKSLAQSLCGGRCV…
>SmHDAC1
MVSCASRVLAGSSLRSCHKAAAFAATVSEDSRILYCSAPARGHNQDGHPESNARVPAILRELDRAQLTPEKRGKEISRLTNFMPASKQDVAAVHSISYAMGKAAADGLIFIEGSGPTYATSTTYEESMLAAGGSLALVDSLMSVAGPRPPIGFALIRPPGHHAVPAGPMGFCVFGNVAIAARHAQRAHGLKRVFIIDFDVHHGNGTQDAFYDDPDVFFCSTHQDGSYPGTGKMRQVGTRDGEGTTLNLPLPGGSGHAAMLTALEEVIVPSCLKFKPDILLVSAGYDAHVLDPLASLQFTTATYYHLASTIKQLAREVCNGSVADTFRGLLDDEESRAKLTDDPAVLYEEPLVRVRRAITEIKAIHSL*
>SiHDAC1
MEQLLVPSLPILRGRMLPLLKHCCAFGTHHLLTWGSIFQTSGREQKQIRSWSAQCSANYDRASVPEKDSPLKNLTLPDNSLLDARILYCTSPALGHNKEAHPESNKRVPAIVDALDKLELSPKHRGSQVLEIQNFNPASLDDVARVHSKSYITGLEKAMSKAADEGLILIEGTGPTYATETTFQESLLSAGAGITLVDSVVAASKLGPNPPLGFALVRPPGHHAVPRGPMGFCVFGNIAVAARYAQHQYGLKRVMIIDFDVHHGNGTSDAFYDDPDIFFLSTHQLGSYPGTGKIDEVGQGDGEGTTLNLPLPGGAGDYAMRCAFDEAIAPSAQRFKPDIILVSAGYDAHALDPLAGLQFTTGTFYMLASSIKQLAKELCGGRCIFFLEGGYNLQTLSSS…
>ZmHDAC1
MLPLFRHCCAFGSHHPHPLIWRNIFQTSRREQKQIRSWDAQCSANQDQASIEKCNAPKNLPIPDNSLLDARILYCTSPALGHNKEAHPESNKRVPVIVDTLEKLELSPKHRGSQVLEIQNFNPASLDDVARVHSRSYITGLEKAMGRASDEGLILIEGTGPTYATETTFRESLLSAGAGITLVDSVVAASKLGPNPPLGFALIRPPGHHAVPQGPMGFCVFGNIAVAARYAQHQHGLKRVMIIDFDVHHGNGTSDSFYDDPDIFFLSTHQLGSYPGTGKINEVGQGDGEGTTLNLPLPGGAGDYAMRCAFDEVIAPSAHRFKPDIILVSAGYDAHALDPLAGLQFTTGTFYMLASSIKQVTKELCGGRCVFFLEGGYNLQSLSSSVADTFRAFLDEPSL…
>OsHDAC10
MEQLWVPSLPILGGRILPMLRHYCGFGSHHPLTWRSLQITGRKQKHNGCWIAYCLPSHNGTSISDTNGVRKDLALPDNLLRDAHILYCTSPAMGHNKEAHPETNKRVPAIVDALEKLELTSKHRGSQVLEIQDFQPASLDDIALVHSRSYITGLEKAMSRASDEGLIFIEGTGPTYATQTTFQECLLSAGAGITLVDSVVAASKLGPKPPLGFALVRPPGHHAVPEGPMGFCVFGNIAVAARYAQNQHGLKRVMIIDFDVHHGNGTCDAFYEDPDIFFLSTHQLGSYPGTGKIHQVGQGNGEGTTLNLPLPGGSGDYAMRCAFDEVIAPAAQRFKPDIILVSAGYDAHALDPLAGLQFTTGTFYMLAARIREVAAELCGGRCVFFLEGGYNLESLSSSV…
>TaHDAC1
MELLGIPRSLPILGGRVFPLLRQYRVYGTHHSLTWSSLQTTGRKQNLNGGRPAQCATSHDGASISHANGAPKDSPLPDSLLRDARILYCASPAMGHNKEAHPESNKRVPAIVDALEKLELTPKHRGSQVLEIQNFYPASLDDVARVHSRTYITGLEKAMSKALDEGLIFIEGTGPTYATQTTFAESLLSAGAGITLVDSVVAASKLGLSPPLGFALIRPPGHHAVPEGPMGFCVFGNIAVAARYAQHQHGLKRVMIIDFDVHHGNGTSDAFYDDPDIFFLSTHQLGSYPGTGKMNLIGQGSGEGTTLNLPLPGGSGDYSMRCAFDEVIAPSAQRFKPDIILVSAGYDAHALDPLAGLQFTTGTFYMLASSIKQLARELCSGRCVFFLEGGYNLQSLSSS…
>TaHDAC2
MELLRIPLSLPILGGSVFPLLRQYCVYGTHDSLTWSSLQTTRRKQNLNGGRWSAQCATSHDGASVSHVNGAPKDSPLPDSLLRDARILYCASPAMGHNKEAHPESNKRVPAIVDALEKLELTPKHRGSQVLEIQNFYPASLDDVARVHSRTYITGLEKAMSKALDEGLIFIEGTGPTYATQTTFTESLLSAGAGITLVDSVVAASKLGLSPPLGFALIRPPGHHAVPEGPMGFCVFGNIAVAARYAQCQHGLKRVMIIDFDVHHGNGTCDAFYDDPDIFFLSTHQLGSYPGTGKMNLIGQGSGEGTTLNLPLPGGSGDYSMRCAFDEVIAPSAQRFKPDIILVSAGYDAHVLDPLAGLQFTTGTFYMLASSIKQLARELCSGRCVFFLEGGYNLQSLSS…
>AtHDAC14
MSMALIVRPFFVPGSAGISGSRNICKKNQWRKYLLKPSGSSINCSFSTEKNPLLPSIQQLADARLIYSVSAALGHNKESHPECSARVPAIVNALEMNELTPKFRGSQILELANFKTATVEDIANVHDKAYVFGLEKAMDEASDSGLIFIEGSGPTYATSTTFQDSLIAAGAGMALVDSVIAASRNSVDPPIGFALIRPPGHHAVPKGPMGFCVFGNVAIAARHAQRTHGLKRIFIIDFDVHHGNGTNDAFTEDPDIFFLSTHQDGSYPGTGKISDIGKGKGEGTTLNLPLPGGSGDIAMRTVFEEIIVPCAQRFKPDIILVSAGYDAHVLDPLANLQFTTATYYSLAKDIKRLAKEVCGGRCVFFLEGGYNLESLSSSVADSFRALLGEDSLASEFDNP…
>VvHDAC1
MLLLQKTLPSFTGSLVLLVQHNVCKLKNHGRFGSDTKFSGDGYFRKHLKSGRRYFSKSRGPFVSCSLVPSTSELSDARVIYCVAPAMGHNQESHPESNFRVPAIVSALEKMELSPMFRGSEILELHSFSPASVEDIASVHTKAYVSGLEKSMDQASQKGIIYIDGSGPTYATATTFQESLLAAGAGITLVDSVVAASKSSQDPPMGFALIRPPGHHAIPKGPMGFCVFGNVAIAARYAQRVHGLKRVFIIDFDVHHGNGTNDAFYDDPDIFFLSTHQDGSYPGTGKIDEVGHGSGEGATLNLPLPGGSGDIAMRTVFDEVIVPSAQRFKPDIILVSAGYDGHVLDPLASLQFTTGTYYMLASNIKQLAKDLCGGRCVFFLEGGYNLSSLSYSVADSFRA…
>GhHDAC1
MMFLVRNQVQQWKNHCRFSVNTMLSGHRVYKHLLSGRKCVSKNTKTSVSCSYSAEQNDTLPSIKQLSDARVIYAVAAALGHNKESHPESSARVPAIVKALEKMELTTKFRGSDILELQNFNLASVDDIASVHAKAYVSGLEKAMDQASEKGLILIEGSGPTYATSTTFHESLVAAGAGLALVDSVVAASKNQLDPPTAFALIRPPGHHAIPKGPMGFCVFGNVAIAARHAQRVHGLKRVFIIDFDVHHGNGTNDAFLDDPDIFFLSTHQDGSYPGTGKFDEIGIGAGEGATLNLPLPGGSGDTAMRTVFYEVIVPCAQRFKPDIILVSAGYDGHVLDPLASLQFTTGTYYMLASNIKQLAKDLCGGRCVFFLEGGYNLDSLSYSVADSFRAFLGEPSLA…
>GhHDAC2
MKFRLQISFYFHKFSFIENIQCSFHYQSSRYYICITVEESRMPLSHLMELQTFRPPSFAGTMMFLVRNQVQQWKNHCRFSVNTMLSGHRFYKHLLSGRKCVSKNTKTSVSCSYSTEQNDTLPSIKQLSHARVIYAVAAALGHNKEAHPESSARVPAIVKALEKMELTPKFRGSDILELQNFNLASVDDIASVHAKAYVSGLEKAMDQASEQGLILIEGSGPTYATSTTFHESLVAAGAGLALVDSVVAASKNQLDPPTAFALIRPPGHHAIPKGPMGFCVFGNVAIAARHAQRVHGLKRVFIIDFDVHHGNGTNDAFLDDPDIFFLSTHQDGSYPGTGKFDEIGIGAGEGATLNLPLPGGSGDTAMRTVFDEVIVPCAQRFKPDIILVSAGYDGHVLDP…
>NtHDAC1
MELPAVCSRSFGGGNLLFWVRPHVYSHKKYSKNGITIKYIDLQKHIGSEKGYSSTSARGTIYCSTQQESNAGLPSDHIGV SAKVIFAAAPAMGHNQESHPECNSRVPAILTALEKMKLTSKFRGSDIVEVQNFRPATIDDIASVHAGAYISGLEKAMDQA SEKGLIFIEGSGPTYATATTFQESLFAAGAGISLVDSVVAASKFRKDPPVGFALIRPPGHHAVPKGPMGFCVFGNIAIAA RYAQRMHGLKRVFIIDFDVHHGNGTNDAFYEDPDIFFLSTHQAGSYPGTGKIDQIGSGSGEGSTLNLPLPGGSGDTAMRK VYDEVIVPCAQRFKPDIILVSAGYDAHVLDPLASLQFTTGTYYMLASNIKQLAKDLCGGRCVFFLEGGYNLSSLS…
>NtHDAC2
MKLTSKFRGSDIVEVQTFRPATIDDIASVHAGAYISGLEKAMDRASEKGL IFIEGSGPTYATATTFQESLFAAGAGISLVDSVVAASKVSKDPPVGFALI RPPGHHAVPKGPMGFCVFGNIAIAARYAQRMHGLKRVFIIDFDVHHGNGT NDAFYEDPDIFFLSTHQAGSYPGTGKIDQIGCGSGEGSTLNLPLPGGSGD TAMRKVFDEVIVPCAQRFKPDIILVSAGYDAHVLDPLASLQFTTGTYYML ASNIKQLAKDLCGGRCVFFLEGGYNLSSLSNSVADSFRAFLGEQSLAAEL DDPAYLHEEPLNKVKQAIEKVKHIHSF
>AsHDAC1
MVLCMRQRCMKIKSICKANFEENVTNKGKRFDRTLNLSMRCSRKDDWTTITSSNVHEIDKKTNCIPLHDARVLYAVAPAMGHNKESHPESNLRVPAIVSALERLELTPKYRGSEVFEVQFLPCSVDDVALVHARDYITGLDKAMSKASDEGLIFIEGSGPTYATGTTFQESLTAAGAGLSLVDKVVAASRTRSNPPIGFALIRPPGHHAVPEGPMGFCVFGNIAVAARYAQHVHGLRRVLIIDFDVHHGNGTCDAFYDDPDIFFLSTHQVKSYPGTGKIEQVGQGNGEGTTLNLPLPGGSGDLAMRYVFDEVIAPSAQRFKPDIILVSAGYDAHMLDPLAGLQFTTATYYMLASSIKQLAVELCGGRCVFFLEGGYNLQSLSNSVADTFCAFLEEPSLA…
>AsHDAC-like 2
MDPSPSLSPELLHIFWHEGMLSHDPGTGVFDTGHDPVFLEVLEKHPENADRVRNMVSILRKGPISRFISWHTGRPAQISELHSFHSREYINYLVQADKDGGKELCCGTFLNPGSWGACLLAAGSTLSAMKYVLDGHGKLAYALVRPPGHHAQPSQADGYCFLNNAGLAVQLALDSGCQNVVVIDTDVHHGNGTAEGFYHLSNVLTISLHMNHGSWGPSHPQSGSIDEVGHNDGFGYNLNIPLPNGAGDKGYMYAMNELIFPAVQEFKPNFVVWVIGQDSSAFDPNGRQCLTMAGYRSIGHIIRKLSDEHSNGRLLIVQEGGYHLTYSAYCLHATLEGVLNLPGPLLADPIAYYPEDESFTVKVVDRIKQYWNVTIPWLKEI
>AsHDAC-like 3
MDPTREDLRSPLVGLVYDERMCRHATPDGESHPENAERIRAIWKKLDAEGIPQRCIMLHAKEAEDTVISNVHTMKYIKLIRNISSKGFDSRRPRVASKFNSIYLNRGSTEAAYLAAGSVIEATEKVAKGDLNSAIAIVRPPGHHAEANEAMGFCLFNNVAIAASYLLNNRVELGFGRILIVDWDVHHGNGTQNMFYRDPRVLYFSVHRFDFGSFYPTGGDGSYCMIGEDQGAGYNINVPWEHGQCGDADYIAVWDHVLIPVAEAYNPDIILISAGFDAAMGDPLGGCCITPYGYSMMLKKLMKFADGKIVLALEGGYNLVSIADSVLACAKTLLEGEFILGNLKGKPFESTWRVIKVVREELKAYWPVFTAELHQEIPINAKPCQMKIESNFNSDSDVE…
>AsHDAC-like 4
MAMPSEPLCMTGQKDGSFAGNHKMCHEINHDCQNCFSSSQDKNINSSLEEVSSLCYAQNVMEEGAIGGCNFVNIEADFVPESKKAIFMQNLKNDGNADDGSNAGEFEVYQRQQRGNLVNDLYNQEHFDDDYDEDDDSDWEPLNHLVMKKWFCGNCTMPNFDDVCQCEVCGEPKESEIFGHETFKSYFSNGTWNSLKHEALQRFQGLSSTTCTAIGFDERMLLHHEVVMKSHPHPERPDRLKAIAAGLAAAGIFPGKCFLIPAREILPEELLKVHATDHIEAVQHSSCFLSSYFTADTYANEHSALAARIAAGLCADLAISIISGKTSNGFALVRPPGHHAGVRQAMGFCLHNNAAVAALAAQTAGANKVLIVDWDVHHGNGTQEIFEQNKSVLYISLHR…
>PeHDAC1
MWGGDRVECSSSLGKGRDGRDIGSNRFGCYDREQWPGSGFIGEGKAFYKRKGEHLISCIVPSYIKTKNICKLNFEEKVTAMRRSFGQCWRLNLRCSANGDGASVLASNVHVREQQSCSNIPLHDARILYSVAPAMGHNKEYHPESNLRVPAIVNALEEFELTSKYCGLEVFEMQNFTTASVDDIARVHERAYVTGLEKAMSKASDEGLIFIDGSGPTYATGTTFQESLIAAGAGLSLVDSVVSASITSPNPPIGFALIRPPGHHAIPKGPMGFCVFGNIAVAARYAQHVHGLTRVLIIDFDVHHGNGTCDAFYDDPNVFFLSTHQVGSYPGTGKIEQVGQGSGEGTTLNLPLPGGSGDYVMRSAFNEVIAPCAQRFKPDIILVSAGYDAHVLDPLAGLQ…
>PeHDAC-like 2
MDSAPEDRRSPRVGLAYDERMCLHATPDGESHPENPERIRAIWRKLEAEGIPDRCVLLKTKEAEDSIIASVHTKNHIKLIRNISSKAFEFRRLKIASKLNSIYFNEGSSEAAFLAAGTVIEVAENVAKGDLDSAIAVVRPPGHHAEANEAMGFCLFNNVAISASYLLDKRAELGINRILIVDWDVHHGNGTQNMFYRDPRVLYFSVHRFDFGTFYPAGWDGSYCMIGEDQGAGYNINVPWEHGQCGDADYLAVWDHILIPVTEAYNPDIILISAGFDAAVDDPLGGCCVTPYGYSVMLKKLMKFADGKIVLALEGGYNLNSLANSVFACAKTLLEGKPVAGNLEGRPFESTWRVINEVRNELKTYWPVFSVDLPKEILIANAKPYQIQEINSSSDSDVE…
>PeHDAC-like 3
MYAPPSTIPRQLLHVFWHDGMLSHDAGIGVFDTGHDPGFLEVLEKHPENASRVKNMVSILRKGPISQYISWHTGRPARISELLSFHTSEYIGELVQADKEGGKDLCAGTFLNRGSWDACLLAAGSTLEAMKYVLDGHGKLAYALVRPPGHHAQPTRADGYCFLNNAGLAVQLALQSGCPKVAVIDIDVHYGNGTAEGFYHSNKVLTISLHMNHGSWGPSHPQSGDIDEAGEGDGFGYNLNIPLPNGTGDEGYVYAMNELVVPAIQEFKPGLVILVVGQDSSAFDPNGRQCLTMAGYRHIGQLSRFLSDQFSNGRLLIVQEGGYHVTYSAYCLHATLEGVLNLPEPLLADPIAYYPEDKGFSVKVVDAIKQYWKENFPFLKEI
>PeHDAC-like 4
MKSHPHPERPDRLKAIAANLAAAGIFPGKCILIPAREINPEELHKVNSDHIEAVQQSSSLLSSYFTPDTYANQHSALAARIAAGLCADLAILILSGKTNNGFALVRPPGHHAGIRQAMGFCLHNNAAVAALAAQTAGAKKVLIVDWDVHHGNGTQEIFDGNKSVLYVSLHRHENGRFYPGTGAATEVGVMDGKGFSVNIPWSRGGVGDNDYIFAFQHIVLPIASEFAPDITIISAGFDAARGDPLGCCDVTPAGYAQMTHMLCSLSQGKLLVILEGGYNLRSISSSATAVVKVLLGENPGYDMSNVKPSEAGLETVLQVLKIQLKFWPILGTNFEALRAEWKLVVLNRSKCQPYIVFFQIALILEQ
>DcaHDAC1
MVVQVQEELHLGRSDQSHDIVGGERHIESKRNSKHRARGKGGNEEEQGHARTRLLAEYCKNFQLSAWHLMVSASINSPNPPIGFALIRPPGHHAIPNGPMGFCVFGNIAVAARYAQHVHGLSRVLIIDFDVHHGNGTCDAFYDDPNVFFLSTHQVGSYPGTGKIEQVGQGKGEGTTLNLPLPGGSGDYAMRNVFDEVIAPCAQRFKPDIILVSAGYDAHVLDPLAGLQFTAGTYYMLASSIKQLAKELCKGRCVFFLEGGYNLQSLSHSVVDTFRAFLGEPSLAPEFDDPAILYEEPLSKAKQVIQKVKHLHSL
>DcaHDAC-like 2
MNSSPEDRRSARVGLAYDERMCLHATPDGESHPENPERIRAIWRKLEAEGIPDRCILLKIKEAEDAIIASVHTRNHIKLIRNISSKKFDSRRLMIASKLNSIYFNEGSSKAAYLAAGTVIEATENVANGNLDSAIAVVRPPGHHAEANEAMGFCLFNNVAIAASYLLNERAELSMRRILIVDWDVHHGNGTQNMFYSDPRVLYFSVHRFDFGSFYPAGSDGSHCMIGEDQGVGYNINVPWEHGQCGDADYLAVWDHILIPVAEAYNPDIILISAGFDAAMGDPLGGCCVTPYGYSVMLKRLMKFADGKIVLALEGGYNLNSLANSVFACAKTLLEGSPIVGNFEGRPFESTWRVINEVRNELKTYWPVFSIDLPEEILIANVERYPIQAGINSSSDSDV…
>DcaHDAC-like 3
MDPSSSAFSRELLHVFWHEGMLSHDAGTGIFDTGQDPGFLEVLEKHPENADRVKNMVSILRKGPISPYISWHSGRPAQISELLSFHTSEYIGELIQADKEGAKELCSGTFLNRGSWGACLLAAGTTLEAMKYVLDGHGKLAYALVRPPGHHAQPSRADGYCFLNNAGIAVQLALDSGCQKVVVIDVDVHYGNGTAEGFYRSNKVLTISLHMNHGSWGPSHPQSGDIDEAGEGDGFGYNLNIPLPNGTGDEGYVYAMNKLVVPAVQEFKPGVVILVVGQDSSAFDPNGRQCLTMAGFRLIGQLSRLLSDQHSNGRLLVVQEGGYHVTYSAYCLHATLEGVLNLPDPLLADPIAYYPEDKGFTVEVVNSIKQHWKDNIPFLKEI
>DcaHDAC-like 4
MGATLLYENKILEEKVSDDVATTRGSLTIKVAAMSNDADNGCLGVSGAVQFEHNGEQRGNTLCDLHHQENYGDDEYDEEDDSDWEPVNHLVFKKWFCSNCTMPNFDDVYHCDVCGEQKESEIFSHELFKHSFGDGNWNSINTESLQMFQGTSCKSSTAVGFDERMLLHCEAVMKSHPHPERPDRLKAIAASLAAAGIFPGKCTLIPAREIQLEELQKVHSSDHIEAVQQSSCLLSSYFTPDTYANQHSALAARLAAGLCADLAIFIMSGKTSNGFALVRPPGHHAGIRQAMGFCLHNNAAVAALAAQTAGANKVLIVDWDVHHGNGTQEIFDGNKSVLYVSLHRHENGRFYPGTGAANEVGVMDGKGYSVNIPWSRGGVGDNDYIFAFQHIVLPVASEF…
>PaHDAC1
MELRSFPSPT LSEHLISGIV PSYIKTKNIC KPNFEEKVTA MRRSFGQCWR LNLRCSANGD GDSVLASNVH VREQQSCSNI PLHDARILYS VAPAMGHNKE YHPESNLRVP AIVNALEEFE LTSKYRGLEV FEIQNFTPAS VDDIARVHER AYVTGLEKAM SKASDEGIIF IDGSGPTYAT GTTFQESLIA AGAGLSLVDS VVSASITSPN PPIGFALIRP PGHHAIPKGP MGFCVFGNIA VAARYAQHVH GLTRVLIIDF DVHHGNGTCD AFYDDPNVFF LSTHQVGSYP GTGKIEQVGQ GSGEGTTLNL PLPGGSGDYV MRSVFNEVIA PCAQRFKPDI ILVSAGYDAH VLDPLAGLQF TAG…
>PaHDAC-like 2
MDSAPEDRRS PRVGLAYDER MCLHTTPDGE RHPENPERIR AIWRKLEAEG VPERCVLLKT KEAEDSIIAS VHTKNHIKLI RNISSKAFEF RRLKIASKLN SIYFNEGSSE AAFLAAGTVI EVAENVAKGD LDSAIAVVRP PGHHAEANEA MGFCLFNNVA IAASYLLDNR AELGINRILI VDWDVHHGNG TQNMFYRDPR VLYFSVHRFD FGSFYPAGWD GSYCMIGEDQ GAGYNINVPW EHDQCGDADY LAVWDHILIP VTEAYNPDII LISAGFDAAV DDPLGGCCVT PYGYSVMLKK LMKFADGKIV LALEGGYNLN SLANSVFACA KTLLEGKPVA GNLEGRPFES TWRVINEVRN ELK…
>PaHDAC-like 3
MDAPPSTIPR QLLHVFWHDG MLSHDAGIGV FDTGHDPGFL EVLEKHPENA NRVKNMVSIL RKGPISPYIS WHTGRPARIS ELLSFHTSEY VGELVQADKE GGKELCAGTF LNRGSWDACL LAAGSTLEAM KYVLDGHGKL AYALVRPPGH HAQPTRADGY CFLNNAGLAV QLALQSGCPK VAVIDIDVHY GNGTAEGFYH SNKVLTISLH MNHGSWGPSH PQSGDIDEAG EGDGFGYNLN IPLPNGTGDE GYVYAMNELV VPAIQEFKPG LVILVVGQDS SAFDPNGRQC LTMAGYRHIG QISRFLSDQF SNGRLLIVQE GGYHVTYSAY CLHATLEGVL NLPDPLLADP IAYYPEDKGF SVK…
>PaHDAC-like 4
MTVVNNGADN GCLGVSAAQS FEKHNREQNG NAFCDLHYLE NYGDDEYDEE DDSDWEPINH LVIKKWFCGN CTMPNFDDVC HCDFCGEHKE SVIFDHELSE YTFGDGNWNS INAESLQRFH GSSYKSCVAM GFDERMLLHC EVEMKSHPHP ERPDRLKAIA ANLAAAGIFP GKCILIPARE INPEELHKVH SSDHIEAVQQ SSSLLSSYFT PDTYANQHSA MAARIAAGLC ADLAILILSG KTNNGFALVR PPGHHAGIRQ AMGFCLHNNA AVAALAAQTA GAKKVLIVDW DVHHGNGTQE IFDGNKSVLY VSLHRHENGR FYPGTGAATE VGVMDGKGFS VNIPWSRGGV GDNDYIFAFQ QIV…
>CeHDAC1
MELRAFPSPALLVAEHLISCILPRYLKIKNICKLNLEERANVRRCFGQLL RFNLRCSANGDEFTVSNASNISLQDARILYSVAPAMGHNKENHPECNLRV PAIVNALEGFELTSKYRGSEVFEIQNFKPASVEDIARVHASAYVTRLEKA MSKASDEGIIFIDGSGPTYATETVSASITSPNPPIGFALIRPPGHHAIPK GPMGFCVFGNIAVAARYVQHVHGLRRVLIIDFDVHHGNGTCDAFYDDPNV FFLSTHQVGSYPGTGKIEQIGIGSGEGTTLNLPLPGGSGDYAMRCVFDEV IAPCAQRFKPDIILVSAGYDAHVLDPLAGLQFTTGTYYMLASSIKQLAKE LCQGRCVLFLEGGYNLQSLSHSVVDTFRAFLDEPSLALGFDD…
>CeHDAC-like 2
MDSSPQYGRSARVGLAYDERMCLHATPDGESHPENPERIRAIWRKLEAEG ILERCILLKIKEAEDAIIASVHTRNHINLIRNISTKEFDFRRVRIASKFN SIYFNEGSSEAAYLAAGAVIEATENVAKGNLDSAIAIVRPPGHHAEANEA MGFCLFNNVAIAASYLLNTRVELGIRRILIVDWDVHHGNGTQNMFYSDPR VLYFSVHRFDFGSFYPADGNGSHCMIGEDLGAGYNINVPWEHGQCGDADY LAVWDHILIPVVEAYNPDIILISAGFDAAMGDPLGGCCITPYGYSVMLKK LLKFADGKIVLALEGGYNLNSLANSVFACAKTLLEGSPIVGNLEGRPFES TWHVINEVRNELKTYWPVFSIDLPQEILIANAKPYQIQKSAN…
>CeHDAC-like 3
MDTHPSAIPSQLLNVFWHDGMLSHDAGSGIFDTGHDPGFLEVLDKHPENA DRVKNMVSILRKGPISPYISWHTGRPAQISELLSFHNSEYIVELVEADKK GGKELCCGTFLNRGSWDACLLAAGSTLQAMKYVLDGHGKLAYALVRPPGH HAQPNQADGYCFLNNAGLAVQLALDSGCQKVAVIDIDVHYGNGTAEGFYH SNKVLTISLHMNHGAWGASHPQSGDIDEAGEGDGFGYNLNIPLPNGTGDE GYAYAMNELVVPAIQEFKPGLVILVVGQDSSAFDPNGRQCLTMAGYRQIG QLTRVLSDQYSNGRILVVQEGGYHVTYSAYCLHATLEGVLNLPEPLLADP IAYYPEDKGFTVKVVNAIKQYWRENIPFLKEI
>CeHDAC-like 4
MEEAGGGRHSREEAENAIIASVHTRNRIKLIRNIRTKEFDFRRVRIASKF NSIYFNEGSSEAAYLAAGAVIEATENVAKGNLDSAIAIVRPPGHHAEANE AMGFCLFNNVAIAASYLLNTRVELGIRRILIVDWDVHHGNGTQNMFYSDP RVLYFSVHRFDFGSFYPADGNGSHCMIGEDLGAGYNINVPWEHGQCGDAD YLAVWDHILIPVVEAYNPDIILISAGFDAAMGDPLGGCCITPYGYSVMLK KLLKFADGKIVLALEGGYNLNSLANSVFACAKTLLEGSPIVGNLEGRPFE STWHVINEVRNELKTYWPVFSIDLPQEILIANVKPYQTQTGIISSSDSDI EKDLEPSNTISFFTNNENVDLILPLSKLNLDDGNSGELLSST…
>CeHDAC-like 5
MGATLFFEKNCLEEQVSNDLNVPCSSFTIEADAINSGADNGCLGVSGAVQ LEVHSREHKENTFHDMHHHENYGDDDYDEEDDSDWEPINHLVIKKWFCSN CTMPNFDDVCHCDVCGEQKESEVFSHELFKHSLADEKWNFINTESIQRFQ DSSYKSCLAMGFDERMLLHSEVVMKSHPHPERPDRLKAIAASLAGAGIFP GKCLLIPAREIQIEELQKVHSSDHIEAVQQSSCLFSSYFTPDTYANEHSA LAARIAAGLCADLAILIMSGKTRNGFALVRPPGHHAGIRHAMGFCLHNNA AVAAIAAQTAGAKRVLIVDWDVHHGNGTQEIFDGNKTVLYVSLHRHENGR FYPGTGAATEVGVMDGKGYSVNIPWSRGGVGDDDYIFAFQHI…
>GeHDAC-like 1
MVPSQEVRRSPRVGLAYDERMCLHATPDGESHPENPERIRAIWRKLEAEG IPDRCILLKIKEAEDAFISSVHTSKYMKFIRNISSKEFNSRRLKIASMLD SIYFNKGSSEAAYLAAGSVIEAVEKVATGELDSAIAIVRPPGHHAEADEA RGFCLFNNVAIAASYLLNEKAELGIRKILIVDWDVHHGNGTQKMFYNDPR VLFFSVHRFDFGSFYPPGGDGSYCMIGDDQGAGYNINVPWEHDGCGDADY LAVWDHILIPVVESYNPDMILISAGFDAAVDDPLGGCCLTPFGYSLMLNR LMKFADGKIVLALEGGYNLISLANSVLACTKTLLDRNLAVQSLVEKPFES TWRVINEVRHELKTYWPALSVEIPLENLIINAKPYQIQEGGI…
>GeHDAC-like 2
MGATLWCKKNCMEEKVVHCSSLTIEANARSNGAAGCYLGVSSAAQFAIYN REQKGNTFDDIHHLENNDDDDDYDEDDDSDWEPINHLVRKKWFCSNCTMP NLDDAYHCDVCGEHKESEVFDHELFKRSFGDGKWNSIYAESLQRFQGSSC KSCTALGFDQRMLLHYEVLIKSHPHPERPDRLKAIAASFAAAGIFPGKCI LIPVREICPEELQKVHSSDHIEAVQQSSSLLSRYFTPDTYANQHSALTAR IAAGLCADLAIFIMSGKTRNGFALIRPPGHHAGVKQAMGFCLHNNAAVAA LAAQTAGAKRVLIVDWDVHHGNGTQEIFDGNRSVLYISLHRHENGRFYPG TGAANEVGVMDGKGYSVNIPWNRGGIGDKDYIFAFQHVVLPI…
>DchHDAC1
MSTSRLQEGTMASSCRSTSSSLLPGCRSHYQLFQFHCRRLLPLQPLGSSFTTTEHFLVAAHNIQLPRTVH PARNQRIFPPFLLQTAHHSLPTTACQLLTFLHLLPYRGLEVFEMQNFPPASVDDIARVHARAYVAGLEKA MSKATDEGIIFIDGSGPTYATETTFQESLIAAGAGLSLVDSVVSASINSPNPPIGFALIRPPGHHAIPNG PMGFCVFGNIAVAARYAQHVHGLSRVLIIDFDVHHGNGTCDAFYDDPNIFFLSTHQVPYRSNCKSKSLVF ALNFSSLPGLPRSGETMRNWVIPPCYESVYGRCRVTPMSYIFNLIMLRERVWGHQKYLSEDTIGFPRHAT RACTGT
>DchHDAC-like 2
MNSSPEDRRSVRVGLAYDERMCLHATPDGESHPENPERIRAIWRKLEAEGIPDRCILLKIKEAEDAIIAS VHTRNHIKLIRNISSKEFDSRRLRIASKLNSIYFNEGSSKAAYLAAGTVIEATENVANGNLDSAIAVVRP PGHHAEANEAMGFCLFNNVAIAASYLLNERAELGIRRILIVDWDVHHGNGTQNMFYSDPRVLYFSVHRFD FGSFYPAGSDGSHCMIGEDQGVGYNINVPWEHGQCGDADYLAVWDHILIPVAEAYNPDIILISAGFDAAM GDPLGGCCVTPYGYSVMLKRLMKFSDGKIVLALEGGYNLNSLANSVFACAITLLEGSPIVGNFEGRPFES TWRVINEVRNELKTYWPVFSIDLPEEILIANVKRYPIQAGINSS…
>DchHDAC-like 3
MDPASAAFSRELLHVFWHEGMLSHDAGTGIFDTGQDPGFLEVLEKHPENADRVKNMVSILRKGPISPYIS WHSGRPAQISELLSFHTSEYIGELIQADKEGGKELCSGTFLNRGSWGACLLAAGTTLQAMKYVLDGHGKL AYALVRPPGHHAQPSRADGYCFLNNAGLAVQLALDSGCQKVVVIDIDVHYGNGTAEGFYRSNKVLTISLH MNHGSWGPSHPQSGDIYEAGEGDGFGYNLNIPLPNGTGDEGYVYAMNKLVVPAIQEFKPGVVILVVGQDS SAFDPNGRQCLTMAGYRLIGQLSRLLSDQHSNGRLLVVQEGGYHVTYSAYCLHAMLEGVLNLLDPLLADP IAYYPEDKGFTVEVVNGIKQHWKDNIPFLKEI
>DchHDAC-like 4
MGATLLYENKILGEKVSDDVAATRGSLTIKVAAMSNDADNGCLGVSGAVQFEHNGEQRGNTFCDLHHQEN YGDDEYDEEDDSDWEPINHLVIKKWFCSNCTMPNFDDVNHCDVCGEHKESEIFSHELFKYSFGDGNWNSI NTESLQMFQGTSCKSSTAMGFDERMLLHCEAVMKSHPHPERPDRLKAIAASLAAAGIFPGKCTLIPAREI QLEELQKVHSSDHIEAVQQSSCLLSSYFTPDTYANQHSALAARIAAGLCADLAIFIMSGKTSNGFALVRP PGHHAGIRQAMGFCLHNNAAVAALAAQTAGANKVLIVDWDVHHGNGTQEIFDGNKSVLYVSLHRHENGRF YPGTGAANEVGVMDGKGYSVNIPWSRGGVGDNDYIFAFQHIVLP…
>DnHDAC1
MELRALPSSALSEHLISCFVPRYIKIKNICKLNLEEKAAAMRRSFDQLLRFNLRCSAKGDSATVSASNAH GMELSFSNIPPHDARILYSVAPSMGHNKENHPESNLRVPAIVNALEAFELTSKYRGLEVFEMQNFPPASV DDIARVHARAYVAGLEKAMSKATDEGIIFIDGSGPTYATETTFQESLIAAGAGLSLVDSVVSASINSPNP PIGFALIRPPGHHAIPNGPMGFCVFGNIAVAARYAQHVHGLSRVLIIDFDVHHGNGTCDAFYDDPNVFFL STHQVGSYPGTGKIEQVGQGKGEGTTLNLPLPGGSGDYAMRCVFDEVIAPCAQRFKPDIILVSAGYDAHV LDPLAGLQFTAGTYYMLASSIKQLAKELCKGRCVFFLEGGYNLQ…
>DnHDAC-like 2
MNSSPEDRRSAHVGLAYDERMCLHATPDGESHPENPERIRAIWRKLEAEGIPDRCILLKIKEAEDAIIAS VHTRNHIKLIRNISSKKFDSRRLMIASKLNSIYFNEGSSKAAYLAAGTVIEATENVANGNLDSAIAVVRP PGHHAEANEAMGFCLFNNVAIAASYLLNERAELSMRRILIVDWDVHHGNGTQNMFYSDPRVLYFSVHRFD FGSFYPAGSDGSHCMIGEDQGVGYNINVPWEHGQCGDADYLAVWDHILIPVAEAYNPDIILISAGFDAAM GDPLGGCCVTPYGYSVMLKRLMKFADGKIVLALEGGYNLNSLANSVFACAKTLLEGSPIVGNFEGRPFES TWRVINEVRNELKTYWPVFSIDLPEEILISNVERYPIQAGINSS…
>DnHDAC-like 3
MDPSSSTFSRELLHVFWHEGMLSHDAGTGIFDTGQDPGFLEVLEKHPENSDRVKNMVSILRKGPISPYIF WHSGRPAQISELLSFHTSEYIGELIQADKEGGKELCSGTFLNRGSWGACLLAAGTTLEAMKYVLDGHGKL AYALVRPPGHHAQPSRADGYCFLNNAGLAVQLALDSGCQKVVVIDVDVHYGNGTAEGFYRSNRVLTISLH MNHGSWGPSHPQSGDIDEAGEGDGFGYNLNIPLPNGTGDEGYVYAMNKLVVPAVQEFKPGVVILVVGQDS SAATVDLIWTLG
>VpHDAC1
MEKVASSHPNRWFNDSRRRLAIVEVRGQNFAALRTKNIRRIPIRSFFTAL SVTMKLEVLALPSHAISGNLISSILPMHTKRMYICKPRRYEHSLRYGTRC AIMCDGSNISSSTPYESDQKICSSSPLHHARIIYAAAPSLGHNKESHPES NLRVPAIVNALEGYELTAKHRGSEVLEIQNFQPASVEDIVRVHAKAYVVG LEKAMSKAAEEGIIFIDGSGPTYATRTTFQESLVAAGAGISLVDFVVSSL KTSSNPPPMGFALIRPPGHHAIPQGPMGFCVFGNIAVAARYAQHVHGLKR VLIIDFDVHHGNGTCDAFYEDPDIFFLSTHQVGSYPGTGKVEQVGRGSGE GTTLNLPLPGGSGDYAMRSVFNEVIVPCAQRFKPDIILVSAG…
>VpHDAC-like 2
MDLTPADRWSPRVGLAYDERMCLHNTPDGDSHPESPERIRAIWRKLESEG IPERCILLNVMEAEDDIIASVHTRDYIELIKNISSDEFDSQRLRIASKFN SIYLNKSSSEAAYLSAGSVVEATEKVARGDLNSAIAIVRPPGHHAEANEA MGFCLFNNVAIAASYLLNERAELGIRKILIVDWDVHHGNGTQNMFYKDSR VLYFSVHRFDSGTFYPAGSDGSDCMIGEGQGAGYNINVPWEHGQCGDADY LAVWDYILVPVAESYNPDIILVSAGFDSAIGDPLGGCCVTPSGYSQMLKK LMKFAEGKIVLALEGGYNLNSLANSVFACAKTLLDRDSVAGNLQGKPFES TWRIINKVQCELKNYWPVFSEKLPQEIEISNARPFPIQIKVD…
>VpHDAC-like 3
MDDTSPPSPPMELLHVFWHDGMLCHDAGVGVFDTGHDPGFLEILDKHPEN ENRVKNMVSILRKGPISPYISWHTGRHAQLSELLTFHTSEYISELVQADE NGGKELCSGTFLNPGSWFACLLAAGSTLSAMKYVLEGHGKLAYALVRPPG HHAQPSQADGYCFLNNAGLAVQLALNSGCQKVAVIDIDVHYGNGTAEGFY RSNKVLTISLHMNHGSWGLSHPQSGTIDEIGEDDGFGFNLNIPLPNGTGD EGYVYAMNELVVPAIQEFKPDFVVLVVGQDSSAFDPNGRQCLTMDGYRKI GHIVRSLAELHSGGRLLVVQEDPIACYPEDKALSVQVVDVLKKYWKENVT FLKKI
>VpHDAC-like 4
MSATLCYHRKNPEKKVSDDAPCNPLISEVDMSNEIDGGCLSVSGTMESGR YKKLQKGSTIQDYCDNENNVDDDDYDEDEDSDWEPINHFSLKKWFCCNCT MPNFEDVCRCDVCGEHKEFDILGHELFKSTFGDGTWNSLKDEVLQRSQAS ASKSCTAIGFDDRMLLHTEVVMRSHPHPERPDRLKAIAASLAAAGIFPGR CSLIPAREIYPDELGKVHSSDHIEAVQNSSCQISSYFTPDTYANQHSALA ARIAAGLCADLAIIIMSGKTSNGFALVRPPGHHAGTRQAMGFCLHNNAAI AAFAAQAAGAKKVLIVDWDVHHGNGTQEIFEGNRTVLYISLHRHEHGKFY PGTGAAVEVGVMDGQGYTVNIPWSQSGIGDNDYIFAFQQIVL…
