## Supplementary material for "Genome-Wide Identification and Expression Pattern of the *N*-acetylserotonin deacetylase (ASDAC) Gene Family in Orchidaceae": Table S6.xlsx

### Sheet: Sheet1
Table S5. Expression patterns of Orchid ASDAC Genes in Different Tissues
GeneID	Inflorescence	Leaf	Root	Seed	Stem	Tuber	Pollinium
AsHDAC1	180.19	52.95	42.88	42.67	37.76	91.38	54.91
GeneID	Sepal	Petal	Labellum	Pollinium	Gynostemium	Floral stalk	Leaf	Root	Seed (4 Day)	Seed (7 Day)	Seed (12 Day)
PeHDAC1	24.44	31.88	17.1	50.22	33.82	50.02	0	16.62	16.06	17.33	15.77
GeneID	Flower bud	Sepal	Labellum	Pollinium	Gynostemium	Stem	Leaf	Root	Green Root Tip	White Part Root
DcaHDAC1	16.88	26.88	10.1	0.76	23.33	9.58	36.94	9.67	15.1	8.93
GeneID	Fully open flower	Large buds	Small buds	Leaf	Root	Long stalk	Short stalk	Pollinium	Seed (0-30 DAS)	Seed (40-75 DAS)	Seed (90-100 DAS)
PaHDAC1	18.3	21.425	34.02	18.695	11.335	14.155	17.37	9.43	12.89	9.41	13
GeneID	pooled 4 stage of bud and mature flower
CeHDAC1	2.7
GeneID	Leaf	Stem	Root
VpHDAC1	12.56	6.73	5.85
