## Supplementary material for "Genome-Wide Identification and Expression Pattern of the *N*-acetylserotonin deacetylase (ASDAC) Gene Family in Orchidaceae": Table S7.xlsx

### Sheet: Sheet1
Table S6. Retrieval of ASDAC genes in Platanthera guangdongensis.
Gene ID	Length (aa)	E value	Identities（with rice）	Identities（with Arabidopsis thaliana）
Pgu018252	479	9e-19	0.28	0.34
Pgu000882	409	2e-15	0.32	0.28
Pgu016745	355	8e-14	0.24	0.26
Pgu012059	255	4e-09	0.31	0.3
